# Exome sequencing of 457 autism families recruited online provides evidence for novel ASD genes

**DOI:** 10.1101/516625

**Authors:** Pamela Feliciano, Xueya Zhou, Irina Astrovskaya, Tychele N. Turner, Tianyun Wang, Leo Brueggeman, Rebecca Barnard, Alexander Hsieh, LeeAnne Green Snyder, Donna M. Muzny, Aniko Sabo, The SPARK Consortium, Richard A. Gibbs, Evan E. Eichler, Brian J. O’Roak, Jacob J. Michaelson, Natalia Volfovsky, Yufeng Shen, Wendy K. Chung, Leonard Abbeduto, John Acampado, Andrea J. Ace, Charles Albright, Michael Alessandri, David G. Amaral, Alpha Amatya, Robert D. Annett, Ivette Arriaga, Irina Astrovskaya, Ethan Bahl, Adithya Balasubramanian, Nicole Bardett, Rebecca A. Barnard, Asif Bashar, Arthur Beaudet, Landon Beeson, Raphael A. Bernier, Elizabeth Berry-Kravis, Stephanie Booker, Stephanie J. Brewster, Elizabeth Brooks, Leo Brueggeman, Martin E. Butler, Eric M. Butter, Kristen Callahan, Alexies Camba, Sarah Carpenter, Nicholas Carriero, Lindsey A. Cartner, Ahmad S. Chatha, Wubin Chin, Wendy K. Chung, Renee D. Clark, Cheryl Cohen, Eric Courchesne, Joseph F. Cubells, Mary Hannah Currin, Amy M. Daniels, Lindsey DeMarco, Megan Y. Dennis, Gabriel S. Dichter, Yan Ding, Huyen Dinh, Ryan Doan, HarshaVardhan Doddapaneni, Evan E. Eichler, Sara Eldred, Christine Eng, Craig A. Erickson, Amy Esler, Ali Fatemi, Pamela Feliciano, Gregory Fischer, Ian Fisk, Eric J. Fombonne, Emily A. Fox, Sunday Francis, Sandra L. Friedman, Swami Ganesan, Michael Garrett, Vahid Gazestani, Madeleine R. Geisheker, Jennifer A. Gerdts, Daniel H. Geschwind, Richard A. Gibbs, Robin P. Goin-Kochel, Anthony J.Griswold, Luke P. Grosvenor, Angela J. Gruber, Amanda C. Gulsrud, Jaclyn Gunderson, Anibal Gutierrez, Melissa N. Hale, Monica Haley, Jacob B. Hall, Kira E. Hamer, Bing Han, Nathan Hanna, Christina Harkins, Nina Harris, Brenda Hauf, Caitlin Hayes, Susan L. Hepburn, Lynette M. Herbert, Michelle Heyman, Brittani A. Hilscher, Susannah Horner, Alexander Hsieh, Jianhong Hu, Lark Y. Huang-Storms, Hanna Hutter, Dalia Istephanous, Suma Jacob, William Jensen, Mark Jones, Michelle Jordy, A. Pablo Juarez, Stephen Kanne, Hannah E. Kaplan, Matt Kent, Alex Kitaygorodsky, Tanner Koomar, Viktoriya Korchina, Anthony D. Krentz, Hoa Lam Schneider, Elena Lamarche, Rebecca J. Landa, Alex E. Lash, J. Kiely Law, Noah Lawson, Kevin Layman, Holly Lechniak, Sandra Lee, Soo J. Lee, Daniel Lee Coury, Christa Lese Martin, Hai Li, Deana Li, Natasha Lillie, Xiuping Liu, Catherine Lord, Malcolm D. Mallardi, Patricia Manning, Julie Manoharan, Richard Marini, Gabriela Marzano, Andrew Mason, Emily T. Matthews, James T. McCracken, Alexander P. McKenzie, Jacob J. Michaelson, Zeineen Momin, Michael J. Morrier, Shwetha Murali, Donna Muzny, Vincent J. Myers, Jason Neely, Caitlin Nessner, Amy Nicholson, Kaela O’Brien, Eirene O’Connor, Brian J. O’Roak, Cesar Ochoa-Lubinoff, Jessica Orobio, Opal Y. Ousley, Lillian D. Pacheco, Juhi Pandey, Anna Marie Paolicelli, Katherine G. Pawlowski, Karen L. Pierce, Joseph Piven, Samantha Plate, Marc Popp, Tiziano Pramparo, Lisa M. Prock, Hongjian Qi, Shanping Qiu, Angela L. Rachubinski, Kshitij Rajbhandari, Rishiraj Rana, Rick Remington, Catherine E. Rice, Chris Rigby, Beverly E. Robertson, Katherine Roeder, Cordelia R. Rosenberg, Nicole Russo-Ponsaran, Elizabeth Ruzzo, Aniko Sabo, Mustafa Sahin, Andrei Salomatov, Sophia Sandhu, Susan Santangelo, Dustin E. Sarver, Jessica Scherr, Robert T. Schultz, Kathryn A. Schweers, Swapnil Shah, Tamim Shaikh, Yufeng Shen, Amanda D. Shocklee, Andrea R. Simon, Laura Simon, Vini Singh, Steve Skinner, Christopher J. Smith, Kaitlin Smith, LeeAnne G. Snyder, Latha V. Soorya, Aubrie Soucy, Alexandra N. Stephens, Colleen M. Stock, James S. Sutcliffe, James S. Sutcliffe, Amy Swanson, Maira Tafolla, Nicole Takahashi, Carrie Thomas, Taylor Thomas, Samantha Thompson, Jennifer Tjernagel, Tychele N. Turner, Bonnie Van Metre, Jeremy Veenstra-Vanderweele, Brianna M. Vernoia, Natalia Volfovsky, Jermel Wallace, Corrie H. Walston, Jiayao Wang, Tianyun Wang, Zachary Warren, Lucy Wasserburg, Loran Casey White, Sabrina White, Ericka L. Wodka, Simon Xu, Wha S. Yang, Meredith Yinger, Timothy Yu, Lan Zang, Hana Zaydens, Haicang Zhang, Haoquan Zhao, Xueya Zhou

## Abstract

Autism spectrum disorder (ASD) is a genetically heterogeneous condition, caused by a combination of rare *de novo* and inherited variants as well as common variants in at least several hundred genes. However, significantly larger sample sizes are needed to identify the complete set of genetic risk factors. We conducted a pilot study for SPARK (SPARKForAutism.org) of 457 families with ASD, all consented online. Whole exome sequencing (WES) and genotyping data were generated for each family using DNA from saliva. We identified variants in genes and loci that are clinically recognized causes or significant contributors to ASD in 10.4% of families without previous genetic findings. Additionally, we identified variants that are possibly associated with autism in an additional 3.4% of families. A meta-analysis using the TADA framework at a false discovery rate (FDR) of 0.2 provides statistical support for 34 ASD risk genes with at least one damaging variant identified in SPARK. Nine of these genes (*BRSK2, DPP6, EGR3, FEZF2, ITSN1, KDM1B, NR4A2, PAX5* and *RALGAPB*) are newly emerging genes in autism, of which *BRSK2* has the strongest statistical support as a risk gene for autism (TADA q-value = 0.0015). Future studies leveraging the thousands of individuals with ASD that have enrolled in SPARK are likely to further clarify the genetic risk factors associated with ASD as well as allow accelerate autism research that incorporates genetic etiology.
