## Supplementary material for "Exome sequencing of 457 autism families recruited online provides evidence for novel ASD genes": Supp Table 2

### Sheet: Published
a. SSC+ASC+MSSNG-simplex trios
Mutation	Sample		All(N=4773)			Female(N=769)			Male(N=4004)
Class	Gene sets	All	Constrained	Other	All	Constrained	Other	All	Constrained	Other
LGD	Count.Obs	730	389	343	141	86	55	589	303	288
	Rate.Obs	0.153	0.082	0.072	0.183	0.112	0.072	0.147	0.076	0.072
	Count.Exp	395.846	142.968	252.878	65.28	24.105	41.175	330.567	118.863	211.703
	Rate.Exp	0.083	0.03	0.053	0.085	0.031	0.054	0.083	0.03	0.053
	Rate.Ratio	1.844	2.721	1.356	2.16	3.568	1.336	1.782	2.549	1.36
	P.Value	3.95e-51	1.79e-64	4.3e-08	3.31e-16	1.41e-22	0.0226	1.13e-37	2.55e-45	3.74e-07
Missense	Count.Obs	3553	1376	2186	651	248	404	2902	1128	1782
	Rate.Obs	0.744	0.288	0.458	0.847	0.322	0.525	0.725	0.282	0.445
	Count.Exp	2998.53	1052.08	1946.45	494.283	177.08	317.203	2504.24	874.997	1629.24
	Rate.Exp	0.628	0.22	0.408	0.643	0.23	0.412	0.625	0.219	0.407
	Rate.Ratio	1.185	1.308	1.123	1.317	1.4	1.274	1.159	1.289	1.094
	P.Value	4.19e-23	8.55e-22	5.29e-08	1.01e-11	2.85e-07	1.61e-06	4.8e-15	1.5e-16	9.98e-05
D-Mis	Count.Obs	233	200	35	51	46	5	182	154	30
MPC>=2	Rate.Obs	0.049	0.042	0.007	0.066	0.06	0.007	0.045	0.038	0.007
	Count.Exp	144.307	107.531	36.777	24.362	18.342	6.02	119.945	89.188	30.757
	Rate.Exp	0.03	0.023	0.008	0.032	0.024	0.008	0.03	0.022	0.008
	Rate.Ratio	1.615	1.86	0.952	2.093	2.508	0.831	1.517	1.727	0.975
	P.Value	7.38e-12	1.09e-15	0.637	1.66e-06	4.2e-08	0.718	8.27e-08	3.1e-10	0.578
D-Mis	Count.Obs	1400	654	751	262	127	136	1138	527	615
CADD>=25	Rate.Obs	0.293	0.137	0.157	0.341	0.165	0.177	0.284	0.132	0.154
	Count.Exp	1121.83	453.897	667.93	184.172	75.819	108.354	937.654	378.078	559.576
	Rate.Exp	0.235	0.095	0.14	0.239	0.099	0.141	0.234	0.094	0.14
	Rate.Ratio	1.248	1.441	1.124	1.423	1.675	1.255	1.214	1.394	1.099
	P.Value	7.07e-16	7.39e-19	0.000849	3.99e-08	5.11e-08	0.00579	1.32e-10	2.81e-13	0.0109
Silent	Count.Obs	1316	446	873	191	74	118	1125	372	755
	Rate.Obs	0.276	0.093	0.183	0.248	0.096	0.153	0.281	0.093	0.189
	Count.Exp	1315.91	464.341	851.572	216.674	77.982	138.692	1099.24	386.359	712.88
	Rate.Exp	0.276	0.097	0.178	0.282	0.101	0.18	0.275	0.096	0.178
	Rate.Ratio	1	0.961	1.025	0.882	0.949	0.851	1.023	0.963	1.059
	P.Value	0.503	0.809	0.236	0.964	0.689	0.967	0.222	0.774	0.0605

### Sheet: SPARK
b. SPARK pilot trios
Mutation	Sample		All(N=465)			Female(N=89)			Male(N=376)
Class	Gene Sets	All	Constrained	Other	All	Constrained	Other	All	Constrained	Other
LGD	Count.Obs	85	48	38	14	12	2	71	36	36
	Rate.Obs	0.183	0.103	0.082	0.157	0.135	0.022	0.189	0.096	0.096
	Count.Exp	48.399	17.462	30.938	9.474	3.492	5.982	38.925	13.969	24.956
	Rate.Exp	0.104	0.038	0.067	0.106	0.039	0.067	0.104	0.037	0.066
	Rate.Ratio	1.756	2.749	1.228	1.478	3.436	0.334	1.824	2.577	1.443
	P.Value	1.24e-06	1.35e-09	0.121	0.1	0.000283	0.982	2.52e-06	6.18e-07	0.022
Missense	Count.Obs	390	148	243	89	33	56	301	115	187
	Rate.Obs	0.839	0.318	0.523	1	0.371	0.629	0.801	0.306	0.497
	Count.Exp	354.27	125.392	228.879	69.312	25.034	44.278	284.958	100.357	184.601
	Rate.Exp	0.762	0.27	0.492	0.779	0.281	0.498	0.758	0.267	0.491
	Rate.Ratio	1.101	1.18	1.062	1.284	1.318	1.265	1.056	1.146	1.013
	P.Value	0.0321	0.0265	0.183	0.0129	0.0724	0.0499	0.178	0.0813	0.44
D-Mis	Count.Obs	33	30	3	8	6	2	25	24	1
MPC>=2	Rate.Obs	0.071	0.065	0.006	0.09	0.067	0.022	0.066	0.064	0.003
	Count.Exp	17.585	13.108	4.476	3.521	2.651	0.87	14.064	10.458	3.606
	Rate.Exp	0.038	0.028	0.01	0.04	0.03	0.01	0.037	0.028	0.01
	Rate.Ratio	1.877	2.289	0.67	2.272	2.264	2.299	1.778	2.295	0.277
	P.Value	0.000658	4.39e-05	0.824	0.0275	0.0528	0.217	0.0053	0.000229	0.973
D-Mis	Count.Obs	170	77	93	37	17	20	133	60	73
CADD>=25	Rate.Obs	0.366	0.166	0.2	0.416	0.191	0.225	0.354	0.16	0.194
	Count.Exp	132.5	53.886	78.614	25.825	10.68	15.145	106.675	43.207	63.469
	Rate.Exp	0.285	0.116	0.169	0.29	0.12	0.17	0.284	0.115	0.169
	Rate.Ratio	1.283	1.429	1.183	1.433	1.592	1.321	1.247	1.389	1.15
	P.Value	0.000988	0.00177	0.0616	0.0224	0.045	0.133	0.00767	0.00896	0.13
Silent	Count.Obs	161	53	109	30	11	20	131	42	89
	Rate.Obs	0.346	0.114	0.234	0.337	0.124	0.225	0.348	0.112	0.237
	Count.Exp	160.377	56.548	103.83	31.346	11.266	20.079	129.032	45.281	83.75
	Rate.Exp	0.345	0.122	0.223	0.352	0.127	0.226	0.343	0.12	0.223
	Rate.Ratio	1.004	0.937	1.05	0.957	0.976	0.996	1.015	0.928	1.063
	P.Value	0.491	0.699	0.319	0.619	0.571	0.537	0.443	0.707	0.297
