## Supplementary material for "Exome sequencing of 457 autism families recruited online provides evidence for novel ASD genes": Supp Table 7

### Sheet: TADA
GeneID	GeneName	pLI	LGD_Rate	DMis_Rate	LGD_Pub	Dmis_Pub	LGD_SPARK	Dmis_SPARK	BF1.LGD	BF1.Dmis	BF1	Qval1	BF2.LGD	BF2.Dmis	BF2	Qval2	LGD_Case	LGD_Ctrl	LGD_Trans	LGD_Ntrans
ENSG00000100888	CHD8	1	1.21e-05	3.42e-05	8	2	2	0	2840000000	6.1	17200000000	9.76e-10	1150000000000	5	5760000000000	3.3e-12	4	0	0	0
ENSG00000136531	SCN2A	1	7.52e-06	2.5e-05	5	6	1	1	689000	32500	22400000000	8.49e-10	12300000	241000	2970000000000	4.85e-12	2	0	0	0
ENSG00000101126	ADNP	1	3.98e-06	6.41e-06	6	0	1	0	30800000	0.7	23000000	2.77e-07	642000000	0.7	462000000	1.37e-08	1	0	0	0
ENSG00000117139	KDM5B	0	9.69e-06	2.14e-05	4	4	1	0	22500	578.1	13000000	5.73e-07	363000	484.9	176000000	3.72e-08	1	7	3	1
ENSG00000197283	SYNGAP1	1	5.87e-06	2.22e-05	5	2	1	0	954000	11.2	10700000	8.15e-07	18000000	9.7	175000000	5.16e-08	0	0	0	0
ENSG00000049618	ARID1B	1	8.45e-06	3.14e-05	6	0	0	1	12200000	0.3	3430000	1.6e-06	10000000	1.1	11100000	3.29e-07	0	0	0	0
ENSG00000251322	SHANK3	1	5.89e-06	3.54e-05	3	1	2	0	2290	1.1	2510	0.0018	827000	0.9	766000	6.04e-06	1	0	1	1
ENSG00000119772	DNMT3A	0	3.97e-06	1.85e-05	1	4	0	2	9.2	707.7	6530	0.00061	8.5	46400	396000	1.34e-05	0	5	0	1
ENSG00000143442	POGZ	1	6.51e-06	1.7e-05	3	1	1	0	2050	2.5	5050	0.000958	35100	2.2	78500	4.67e-05	4	0	0	0
ENSG00000114861	FOXP1	1	3.73e-06	8.36e-06	2	0	2	0	176	0.7	120.3	0.0401	63300	0.7	41400	9.05e-05	0	0	0	1
ENSG00000173575	CHD2	1	9.75e-06	2.23e-05	3	1	1	0	1160	1.9	2230	0.00213	18000	1.7	30700	0.000154	1	0	0	0
ENSG00000146830	GIGYF1	0.98	6.14e-06	9.92e-06	3	0	1	0	2190	0.6	1400	0.003	37900	0.6	23000	0.000193	3	2	0	1
ENSG00000141431	ASXL3	1	7.13e-06	1.63e-05	3	0	1	0	1840	0.5	900.7	0.00376	30800	0.5	14000	0.000258	0	2	0	0
ENSG00000174672	BRSK2	0.78	2.27e-06	1.43e-05	1	0	2	0	12.2	0.5	6.5	0.548	4230	0.5	2110	0.00151	0	0	1	0
ENSG00000132510	KDM6B	1	6.88e-06	1.93e-05	2	1	0	1	102.3	2.2	226.2	0.0116	89	11.5	1030	0.00273	0	0	0	0
ENSG00000073464	CLCN4	0.99	6.74e-07	4.21e-06	0	2	0	1	0.9	31.9	28.6	0.181	0.9	236.1	208.9	0.0112	0	0	0	0
ENSG00000205726	ITSN1	1	1.01e-05	2.24e-05	1	1	0	2	3.5	1.9	6.6	0.541	2.9	61.8	177	0.0204	2	3	1	0
ENSG00000123066	MED13L	1	7.92e-06	1.83e-05	2	0	0	1	85.9	0.5	38.9	0.128	73.4	2.1	153.1	0.0229	0	0	0	0
ENSG00000119669	IRF2BPL	0.97	2.26e-06	7.22e-06	1	0	1	0	12.3	0.7	8.8	0.494	217.3	0.7	150.3	0.0253	1	0	0	0
ENSG00000185800	DMWD	0.01	1.57e-06	1.04e-05	1	0	1	0	13.8	0.6	8.6	0.501	249.2	0.6	148.1	0.0276	0	1	0	1
ENSG00000198218	QRICH1	1	3.39e-06	8.53e-06	1	0	1	0	10.2	0.7	6.9	0.532	174.1	0.6	113	0.0439	1	0	0	0
ENSG00000204406	MBD5	1	4.63e-06	6.62e-06	1	0	1	0	8.3	0.7	6.1	0.556	136.8	0.7	97.5	0.051	0	0	0	0
ENSG00000109625	CPZ	0	2.07e-06	1.13e-05	0	2	0	1	0.7	20.6	14.8	0.318	0.7	136.2	93.8	0.0578	5	10	2	0
ENSG00000130821	SLC6A8	0.99	7.43e-07	3.73e-06	1	0	0	1	15.8	0.8	13.3	0.365	15.6	4.7	74	0.0689	0	0	0	0
ENSG00000153266	FEZF2	0.9	1.01e-06	7.46e-06	0	1	1	0	0.8	4	3.4	0.658	14.8	3.8	56.4	0.0842	0	0	0	0
ENSG00000196092	PAX5	0.98	1.29e-06	8.63e-06	1	0	0	1	14.4	0.7	9.7	0.477	14.1	3.5	49.9	0.1	0	0	0	0
ENSG00000142599	RERE	1	4.57e-06	2.31e-05	1	0	1	0	8.3	0.4	3.1	0.674	138.3	0.3	47.1	0.11	0	1	0	0
ENSG00000163481	RNF25	0.83	2.83e-06	4.95e-06	0	1	1	0	0.6	4.6	2.9	0.686	10.5	4.4	46.5	0.113	0	0	0	0
ENSG00000170471	RALGAPB	1	5.57e-06	1.93e-05	1	0	1	0	7.1	0.4	3.1	0.677	114.3	0.4	45.7	0.122	0	0	0	1
ENSG00000153234	NR4A2	0.99	1.89e-06	8.45e-06	0	1	1	0	0.7	3.8	2.8	0.691	12.6	3.6	45	0.124	0	0	0	0
ENSG00000179388	EGR3	0.81	2.19e-07	1.62e-07	0	1	0	1	1	5.9	5.7	0.562	1	41.5	39.9	0.133	0	0	0	0
ENSG00000165097	KDM1B	0.82	4.08e-06	6.77e-06	1	0	0	1	9.1	0.7	6.6	0.54	8.4	4	33.1	0.148	0	0	0	0
ENSG00000172985	SH3RF3	0.98	2.51e-06	1.44e-05	0	1	1	0	0.7	2.8	1.9	0.735	11.2	2.6	28.8	0.172	0	1	1	0
ENSG00000130226	DPP6	0.97	4.08e-06	1.13e-05	0	1	1	0	0.5	3.3	1.7	0.742	8.4	3.1	25.5	0.196	0	1	0	0
ENSG00000055130	CUL1	1	4.99e-06	1.06e-05	1	0	0	1	7.8	0.6	4.8	0.586	7.1	3.2	22.5	0.213	0	0	0	0
ENSG00000099949	LZTR1	0	3.39e-06	1.84e-05	0	1	1	0	0.6	2.3	1.3	0.757	9.5	2.1	19.7	0.229	3	13	0	3
ENSG00000107099	DOCK8	0	7.95e-06	2.96e-05	1	0	1	0	4.8	0.3	1.4	0.753	72.9	0.3	19.3	0.235	3	9	0	1
ENSG00000167978	SRRM2	NA	1.49e-05	1.63e-06	1	0	1	0	1.6	0.9	1.5	0.749	20.8	0.9	19.1	0.237	NA	NA	NA	NA
ENSG00000166106	ADAMTS15	0.68	3.69e-06	2e-05	0	1	1	0	0.6	2.1	1.2	0.762	9	1.9	17.2	0.255	0	0	0	0
ENSG00000188785	ZNF548	0.1	1.97e-07	3.93e-07	0	0	1	0	1	1	1	0.815	17.3	1	17	0.259	1	3	1	0
ENSG00000072134	EPN2	0.18	2.57e-06	6.58e-06	0	1	0	1	0.7	4.2	2.8	0.693	0.6	26.2	16.5	0.261	0	1	0	0
ENSG00000196557	CACNA1H	0.76	7.35e-06	4.13e-05	0	2	1	0	0.3	4.4	1.4	0.756	4.6	3.5	16.2	0.269	0	1	0	0
ENSG00000163528	CHCHD4	0.14	5.67e-07	1.44e-06	0	0	1	0	0.9	0.9	0.9	0.885	16.1	0.9	15	0.297	1	0	0	0
ENSG00000147586	MRPS28	0	5.65e-07	2.97e-06	0	0	1	0	0.9	0.9	0.8	0.905	16.2	0.9	13.8	0.328	1	0	0	0
ENSG00000108468	CBX1	0.95	6.75e-07	2.69e-06	0	0	1	0	0.9	0.9	0.8	0.906	15.8	0.9	13.7	0.336	0	0	0	0
ENSG00000164056	SPRY1	0	7.72e-07	2.65e-06	0	0	1	0	0.9	0.9	0.8	0.908	15.5	0.9	13.5	0.35	0	0	0	0
ENSG00000180992	MRPL14	0.04	9.07e-07	2.22e-06	0	0	1	0	0.9	0.9	0.8	0.909	15.1	0.9	13.5	0.352	0	0	0	0
ENSG00000174775	HRAS	0.01	7.23e-07	3.61e-06	0	0	1	0	0.9	0.8	0.8	0.914	15.7	0.8	13	0.368	0	0	0	0
ENSG00000129993	CBFA2T3	0.45	2.47e-06	1.15e-05	0	0	0	2	0.7	0.6	0.4	0.946	0.6	18.8	12.1	0.39	0	1	0	0
ENSG00000196821	C6orf106	0.45	1.19e-06	3.61e-06	0	0	1	0	0.8	0.8	0.7	0.923	14.3	0.8	11.9	0.397	1	0	0	0
ENSG00000065978	YBX1	0.99	1.45e-06	2.75e-06	0	0	1	0	0.8	0.9	0.7	0.924	13.6	0.9	11.8	0.398	0	0	0	0
ENSG00000168556	ING2	0.28	1.41e-06	3.46e-06	0	0	1	0	0.8	0.9	0.7	0.926	13.8	0.8	11.5	0.407	0	3	0	0
ENSG00000048471	SNX29	0	2.41e-06	1.24e-05	0	1	0	1	0.7	3.1	2.1	0.727	0.6	17.7	11.5	0.409	0	2	0	1
ENSG00000148357	HMCN2	NA	2.74e-06	1.17e-05	0	1	0	1	0.6	3.2	2.1	0.728	0.6	18.5	11.3	0.413	NA	NA	NA	NA
ENSG00000160360	GPSM1	0	2.52e-06	1.26e-05	0	1	0	1	0.7	3.1	2	0.729	0.6	17.5	11.1	0.417	0	0	0	0
ENSG00000223802	CERS1	0.05	1.12e-06	5.36e-06	0	0	1	0	0.8	0.8	0.7	0.929	14.5	0.8	11	0.421	1	0	0	0
ENSG00000178187	ZNF454	0	2.15e-06	1.76e-06	0	0	1	0	0.7	0.9	0.7	0.929	12	0.9	10.9	0.426	0	0	0	0
ENSG00000127125	PPCS	0	1.23e-06	5.22e-06	0	0	1	0	0.8	0.8	0.6	0.93	14.2	0.8	10.9	0.43	2	0	0	0
ENSG00000166682	TMPRSS5	0	1.83e-06	3.16e-06	0	0	1	0	0.7	0.9	0.6	0.931	12.7	0.8	10.8	0.435	0	6	1	0
ENSG00000130283	GDF1	0.54	9.23e-07	7.05e-06	0	0	1	0	0.9	0.7	0.6	0.932	15.1	0.7	10.5	0.441	0	0	0	0
ENSG00000124217	MOCS3	0	1.51e-06	6.3e-06	0	0	1	0	0.8	0.7	0.6	0.936	13.5	0.7	9.8	0.463	1	0	0	0
ENSG00000124486	USP9X	1	4.27e-06	1.07e-05	0	1	0	1	0.5	3.4	1.7	0.742	0.5	19.8	9.2	0.475	0	0	0	0
ENSG00000180815	MAP3K15	0	2.18e-06	5.11e-06	0	0	1	0	0.7	0.8	0.6	0.938	11.9	0.8	9.1	0.48	1	5	0	0
ENSG00000140279	DUOX2	0	5.18e-06	2.76e-05	0	1	1	0	0.4	1.5	0.7	0.927	6.8	1.3	9	0.483	3	12	5	9
ENSG00000134138	MEIS2	0.99	2.05e-06	6.39e-06	0	0	1	0	0.7	0.7	0.5	0.939	12.2	0.7	8.8	0.488	0	0	0	0
ENSG00000150656	CNDP1	0	2.31e-06	5.48e-06	0	0	1	0	0.7	0.8	0.5	0.939	11.6	0.8	8.7	0.489	1	8	1	0
ENSG00000140488	CELF6	0.38	1.85e-06	7.56e-06	0	0	1	0	0.7	0.7	0.5	0.94	12.7	0.7	8.6	0.495	0	0	0	0
ENSG00000117625	RCOR3	0.67	1.95e-06	7.59e-06	0	0	1	0	0.7	0.7	0.5	0.941	12.4	0.7	8.4	0.498	0	0	0	0
ENSG00000149292	TTC12	0	3.01e-06	4.23e-06	0	0	1	0	0.6	0.8	0.5	0.941	10.2	0.8	8.2	0.5	2	8	0	2
ENSG00000140153	WDR20	0.94	2.08e-06	7.8e-06	0	0	1	0	0.7	0.7	0.5	0.941	12.1	0.7	8.2	0.502	1	0	0	0
ENSG00000253159	PCDHGA12	0	2.23e-06	9.63e-06	0	0	1	0	0.7	0.6	0.5	0.944	11.8	0.6	7.3	0.523	2	6	0	2
ENSG00000108599	AKAP10	0.93	3.13e-06	6.51e-06	0	0	1	0	0.6	0.7	0.4	0.944	10	0.7	7.1	0.525	1	1	0	0
ENSG00000018510	AGPS	1	2.85e-06	7.65e-06	0	0	1	0	0.6	0.7	0.4	0.944	10.5	0.7	7.1	0.526	0	0	1	0
ENSG00000074621	SLC24A1	0	3.38e-06	6.72e-06	0	0	1	0	0.6	0.7	0.4	0.945	9.5	0.7	6.7	0.532	1	0	1	3
ENSG00000172915	NBEA	1	1.22e-05	3.8e-05	1	0	1	0	2.5	0.2	0.6	0.938	33.7	0.2	6.6	0.535	2	2	1	0
ENSG00000107611	CUBN	0	1.4e-05	3.22e-05	1	0	1	0	1.9	0.3	0.5	0.941	24.3	0.2	5.8	0.552	4	19	4	2
ENSG00000153187	HNRNPU	1	3.95e-06	7.61e-06	0	0	1	0	0.5	0.7	0.4	0.946	8.6	0.7	5.8	0.554	1	1	2	0
ENSG00000161204	ABCF3	0	3.02e-06	1.21e-05	0	0	1	0	0.6	0.6	0.4	0.947	10.2	0.5	5.6	0.559	1	2	0	1
ENSG00000124496	TRERF1	1	4.51e-06	6.63e-06	0	0	1	0	0.5	0.7	0.4	0.947	7.7	0.7	5.5	0.56	0	0	0	0
ENSG00000106665	CLIP2	1	4.14e-06	2.02e-05	0	1	0	1	0.5	2.1	1.1	0.766	0.5	10.9	5.2	0.569	0	0	0	0
ENSG00000197125	OR8B8	0.01	3.87e-07	1.1e-06	0	0	0	1	0.9	0.9	0.9	0.864	0.9	5.6	5.2	0.569	1	2	0	1
ENSG00000198881	ASB12	0	3.11e-07	1.35e-06	0	0	0	1	1	0.9	0.9	0.864	0.9	5.5	5.2	0.57	0	1	0	0
ENSG00000059145	UNKL	0.1	4.34e-06	9.95e-06	0	0	1	0	0.5	0.6	0.3	0.948	8	0.6	4.8	0.581	0	2	0	0
ENSG00000152049	KCNE4	0.56	4.93e-07	2.51e-06	0	0	0	1	0.9	0.9	0.8	0.896	0.9	5.1	4.7	0.586	0	0	0	0
ENSG00000115232	ITGA4	0.03	4.17e-06	1.13e-05	0	0	1	0	0.5	0.6	0.3	0.948	8.2	0.6	4.7	0.586	1	0	0	0
ENSG00000144218	AFF3	1	3.75e-06	1.3e-05	0	0	1	0	0.6	0.6	0.3	0.948	8.9	0.5	4.7	0.587	0	1	0	0
ENSG00000134602	STK26	0.78	7.55e-07	1.81e-06	0	0	0	1	0.9	0.9	0.8	0.899	0.9	5.3	4.7	0.588	NA	NA	NA	NA
ENSG00000008226	DLEC1	0	6.84e-06	1.46e-05	0	1	0	1	0.3	2.8	0.9	0.821	0.3	15.3	4.6	0.588	6	17	1	1
ENSG00000099381	SETD1A	1	5.9e-06	5.38e-06	0	0	1	0	0.4	0.8	0.3	0.948	6	0.8	4.5	0.592	1	0	0	0
ENSG00000188488	SERPINA5	0.05	8.37e-07	2.13e-06	0	0	0	1	0.9	0.9	0.8	0.906	0.9	5.2	4.5	0.594	0	2	1	3
ENSG00000124749	COL21A1	0	4.88e-06	9.34e-06	0	0	1	0	0.5	0.7	0.3	0.948	7.2	0.6	4.5	0.595	1	7	2	1
ENSG00000102043	MTMR8	0	7.58e-07	2.48e-06	0	0	0	1	0.9	0.9	0.8	0.906	0.9	5.1	4.5	0.596	0	0	0	0
ENSG00000156413	FUT6	0.02	1.09e-06	1.69e-06	0	0	0	1	0.8	0.9	0.8	0.91	0.8	5.4	4.4	0.598	1	0	1	1
ENSG00000104047	DTWD1	0	7.62e-07	2.99e-06	0	0	0	1	0.9	0.9	0.8	0.911	0.9	5	4.3	0.604	3	1	0	3
ENSG00000173511	VEGFB	0	1.02e-06	2.39e-06	0	0	0	1	0.8	0.9	0.8	0.913	0.8	5.2	4.3	0.605	0	0	1	0
ENSG00000082269	FAM135A	0.79	4.48e-06	1.2e-05	0	0	1	0	0.5	0.6	0.3	0.949	7.8	0.6	4.3	0.606	0	4	0	1
ENSG00000132819	RBM38	0.86	8.3e-07	3.75e-06	0	0	0	1	0.9	0.8	0.7	0.918	0.9	4.7	4.1	0.615	0	0	0	0
ENSG00000205022	PABPN1L	0	1.41e-06	2.11e-06	0	0	0	1	0.8	0.9	0.7	0.92	0.8	5.3	4.1	0.616	1	3	0	0
ENSG00000166396	SERPINB7	0	1.31e-06	2.42e-06	0	0	0	1	0.8	0.9	0.7	0.92	0.8	5.2	4.1	0.617	1	4	1	2
ENSG00000136243	NUPL2	0	1.13e-06	2.99e-06	0	0	0	1	0.8	0.9	0.7	0.919	0.8	5	4.1	0.617	0	5	2	3
ENSG00000163629	PTPN13	0	1.06e-05	2.46e-05	1	0	0	1	3.2	0.4	1.1	0.764	2.6	1.5	4	0.619	1	10	1	0
ENSG00000178498	DTX3	0.92	9.84e-07	3.6e-06	0	0	0	1	0.9	0.8	0.7	0.92	0.8	4.8	4	0.619	0	0	0	0
ENSG00000134287	ARF3	0.62	8.18e-07	4.09e-06	0	0	0	1	0.9	0.8	0.7	0.92	0.9	4.6	4	0.62	0	0	0	0
ENSG00000164889	SLC4A2	1	4.34e-06	2.43e-05	0	1	0	1	0.5	1.8	0.9	0.87	0.5	8.6	4	0.621	0	3	0	0
ENSG00000125821	DTD1	0.29	1.03e-06	3.66e-06	0	0	0	1	0.8	0.8	0.7	0.921	0.8	4.8	4	0.621	0	0	0	0
ENSG00000165219	GAPVD1	1	6.27e-06	1.89e-05	0	1	0	1	0.4	2.3	0.8	0.89	0.3	11.8	3.9	0.623	0	0	0	0
ENSG00000141744	PNMT	0	8.91e-07	4.47e-06	0	0	0	1	0.9	0.8	0.7	0.923	0.9	4.5	3.9	0.627	0	2	2	1
ENSG00000165480	SKA3	0	1.48e-06	2.9e-06	0	0	0	1	0.8	0.9	0.7	0.925	0.8	5	3.8	0.629	0	0	0	0
ENSG00000183077	AFMID	0	1.78e-06	2.46e-06	0	0	0	1	0.8	0.9	0.7	0.927	0.7	5.1	3.7	0.635	0	0	0	0
ENSG00000131634	TMEM204	0.9	8.5e-07	5.27e-06	0	0	0	1	0.9	0.8	0.7	0.925	0.9	4.3	3.7	0.636	0	0	0	0
ENSG00000166166	TRMT61A	0.01	8.35e-07	5.48e-06	0	0	0	1	0.9	0.8	0.7	0.926	0.9	4.3	3.7	0.637	0	2	0	0
ENSG00000181392	SYNE4	0	2.09e-06	2.24e-06	0	0	0	1	0.7	0.9	0.6	0.93	0.7	5.2	3.6	0.642	NA	NA	NA	NA
ENSG00000135587	SMPD2	0	1.78e-06	3.25e-06	0	0	0	1	0.8	0.9	0.6	0.93	0.7	4.9	3.6	0.644	0	3	2	1
ENSG00000127586	CHTF18	NA	5.66e-06	1.18e-05	0	0	1	0	0.4	0.6	0.2	0.95	6.3	0.6	3.5	0.649	NA	NA	NA	NA
ENSG00000151789	ZNF385D	0.72	1.42e-06	4.83e-06	0	0	0	1	0.8	0.8	0.6	0.931	0.8	4.4	3.4	0.651	0	0	0	0
ENSG00000163623	NKX6-1	0.5	9.24e-07	6.32e-06	0	0	0	1	0.9	0.7	0.6	0.93	0.8	4.1	3.4	0.651	0	1	0	0
ENSG00000180448	ARHGAP45	0.45	4.1e-06	1.85e-05	0	0	1	0	0.5	0.4	0.2	0.95	8.3	0.4	3.4	0.652	0	1	1	0
ENSG00000104889	RNASEH2A	0.05	1.15e-06	5.66e-06	0	0	0	1	0.8	0.8	0.6	0.931	0.8	4.2	3.4	0.652	0	5	0	0
ENSG00000134363	FST	0.96	1.27e-06	5.32e-06	0	0	0	1	0.8	0.8	0.6	0.931	0.8	4.3	3.4	0.653	0	0	0	0
ENSG00000142065	ZFP14	0	1.99e-06	3.39e-06	0	0	0	1	0.7	0.9	0.6	0.933	0.7	4.8	3.4	0.656	0	0	0	0
ENSG00000188730	VWC2	0.8	9.77e-07	6.48e-06	0	0	0	1	0.9	0.7	0.6	0.931	0.8	4	3.4	0.657	0	0	0	0
ENSG00000127419	TMEM175	0	1.72e-06	4.34e-06	0	0	0	1	0.8	0.8	0.6	0.933	0.7	4.6	3.4	0.657	1	2	0	1
ENSG00000143494	VASH2	0.82	1.56e-06	4.84e-06	0	0	0	1	0.8	0.8	0.6	0.933	0.8	4.4	3.4	0.658	2	0	0	0
ENSG00000174939	ASPHD1	0.12	1.33e-06	5.79e-06	0	0	0	1	0.8	0.8	0.6	0.933	0.8	4.2	3.3	0.661	0	0	0	0
ENSG00000103351	CLUAP1	0	2.03e-06	4.12e-06	0	0	0	1	0.7	0.8	0.6	0.935	0.7	4.6	3.2	0.665	0	0	0	2
ENSG00000174469	CNTNAP2	0	5.36e-06	1.47e-05	0	0	1	0	0.4	0.5	0.2	0.95	6.6	0.5	3.2	0.666	0	1	0	0
ENSG00000148795	CYP17A1	0.04	1.81e-06	4.86e-06	0	0	0	1	0.7	0.8	0.6	0.935	0.7	4.4	3.2	0.666	2	3	2	0
ENSG00000090661	CERS4	0	2.09e-06	4.07e-06	0	0	0	1	0.7	0.8	0.6	0.935	0.7	4.7	3.2	0.667	2	2	7	2
ENSG00000167136	ENDOG	0.01	9.12e-07	7.62e-06	0	0	0	1	0.9	0.7	0.6	0.934	0.8	3.8	3.2	0.667	0	1	0	0
ENSG00000267680	ZNF224	0	2.72e-06	2.44e-06	0	0	0	1	0.6	0.9	0.6	0.937	0.6	5.1	3.2	0.669	1	2	0	2
ENSG00000010244	ZNF207	0.05	2.25e-06	3.81e-06	0	0	0	1	0.7	0.8	0.6	0.936	0.7	4.7	3.2	0.669	0	0	0	0
ENSG00000137801	THBS1	1	4.26e-06	1.99e-05	0	0	1	0	0.5	0.4	0.2	0.95	8.1	0.4	3.1	0.67	2	0	1	0
ENSG00000102554	KLF5	0.87	1.77e-06	5.27e-06	0	0	0	1	0.8	0.8	0.6	0.936	0.7	4.3	3.1	0.67	0	0	0	0
ENSG00000175161	CADM2	0.98	1.92e-06	4.88e-06	0	0	0	1	0.7	0.8	0.6	0.936	0.7	4.4	3.1	0.67	0	0	0	0
ENSG00000075624	ACTB	0.94	1.57e-06	6.08e-06	0	0	0	1	0.8	0.8	0.6	0.936	0.8	4.1	3.1	0.673	0	0	0	0
ENSG00000170365	SMAD1	0.87	1.23e-06	7.13e-06	0	0	0	1	0.8	0.7	0.6	0.935	0.8	3.9	3.1	0.673	0	0	0	0
ENSG00000121454	LHX4	0.4	1.64e-06	6.08e-06	0	0	0	1	0.8	0.8	0.6	0.936	0.7	4.1	3.1	0.675	1	0	0	0
ENSG00000133265	HSPBP1	0.01	1.81e-06	5.61e-06	0	0	0	1	0.7	0.8	0.6	0.937	0.7	4.2	3.1	0.676	0	2	0	0
ENSG00000243989	ACY1	0	1.33e-06	7.25e-06	0	0	0	1	0.8	0.7	0.6	0.936	0.8	3.8	3	0.678	0	0	1	0
ENSG00000163659	TIPARP	1	2.58e-06	3.58e-06	0	0	0	1	0.7	0.8	0.6	0.938	0.6	4.8	3	0.678	0	0	0	0
ENSG00000184984	CHRM5	0	2.25e-06	4.65e-06	0	0	0	1	0.7	0.8	0.6	0.938	0.7	4.5	3	0.679	1	0	0	1
ENSG00000134207	SYT6	0.03	1.31e-06	7.75e-06	0	0	0	1	0.8	0.7	0.6	0.937	0.8	3.7	3	0.683	0	1	0	0
ENSG00000145014	TMEM44	0	1.96e-06	5.89e-06	0	0	0	1	0.7	0.8	0.6	0.938	0.7	4.2	2.9	0.684	2	8	1	1
ENSG00000179456	ZBTB18	0.97	1.7e-06	6.68e-06	0	0	0	1	0.8	0.7	0.6	0.938	0.7	4	2.9	0.685	0	0	0	0
ENSG00000090061	CCNK	1	2.45e-06	5.34e-06	0	0	0	1	0.7	0.8	0.5	0.94	0.6	4.3	2.8	0.692	0	0	0	0
ENSG00000257594	GALNT4	0.11	2.33e-06	5.69e-06	0	0	0	1	0.7	0.8	0.5	0.94	0.7	4.2	2.8	0.692	0	3	0	0
ENSG00000152256	PDK1	0	2.13e-06	6.34e-06	0	0	0	1	0.7	0.7	0.5	0.94	0.7	4.1	2.8	0.693	1	8	0	2
ENSG00000119599	DCAF4	0	2.37e-06	5.88e-06	0	0	0	1	0.7	0.8	0.5	0.94	0.7	4.2	2.7	0.694	1	2	1	1
ENSG00000071626	DAZAP1	1	2.81e-06	4.69e-06	0	0	0	1	0.6	0.8	0.5	0.941	0.6	4.5	2.7	0.695	0	1	3	14
ENSG00000259075	POC1B-GALNT4	0.04	2.37e-06	6.13e-06	0	0	0	1	0.7	0.8	0.5	0.941	0.7	4.1	2.7	0.696	0	0	0	0
ENSG00000114786	ABHD14A-ACY1	0	1.65e-06	8.6e-06	0	0	0	1	0.8	0.7	0.5	0.94	0.7	3.6	2.6	0.698	NA	NA	NA	NA
ENSG00000215440	NPEPL1	0	1.81e-06	8.37e-06	0	0	0	1	0.7	0.7	0.5	0.941	0.7	3.6	2.6	0.7	0	1	0	0
ENSG00000197324	LRP10	0	2.02e-06	7.9e-06	0	0	0	1	0.7	0.7	0.5	0.941	0.7	3.7	2.6	0.701	0	4	0	2
ENSG00000160803	UBQLN4	1	1.83e-06	8.6e-06	0	0	0	1	0.7	0.7	0.5	0.941	0.7	3.6	2.6	0.701	0	0	0	0
ENSG00000171126	KCNG3	0.04	1.14e-06	1.1e-05	0	0	0	1	0.8	0.6	0.5	0.941	0.8	3.1	2.5	0.703	0	0	0	0
ENSG00000056487	PHF21B	0.91	2.19e-06	7.75e-06	0	0	0	1	0.7	0.7	0.5	0.942	0.7	3.7	2.5	0.703	0	0	0	1
ENSG00000108515	ENO3	0	1.6e-06	9.58e-06	0	0	0	1	0.8	0.6	0.5	0.941	0.7	3.4	2.5	0.704	1	2	3	1
ENSG00000170004	CHD3	1	1.11e-05	3.27e-05	0	1	1	0	0.2	1.2	0.2	0.95	2.4	1	2.5	0.705	0	1	1	1
ENSG00000078304	PPP2R5C	1	2.25e-06	7.82e-06	0	0	0	1	0.7	0.7	0.5	0.942	0.7	3.7	2.5	0.705	0	0	0	0
ENSG00000136720	HS6ST1	0.91	1.03e-06	1.17e-05	0	0	0	1	0.8	0.6	0.5	0.941	0.8	3	2.5	0.706	0	0	0	0
ENSG00000170734	POLH	0	2.78e-06	6.92e-06	0	0	0	1	0.6	0.7	0.5	0.943	0.6	3.9	2.4	0.71	0	2	1	0
ENSG00000205593	DENND6B	0.03	2.28e-06	8.75e-06	0	0	0	1	0.7	0.7	0.5	0.943	0.7	3.5	2.3	0.713	1	0	0	0
ENSG00000197381	ADARB1	0.84	1.83e-06	1.02e-05	0	0	0	1	0.7	0.6	0.5	0.943	0.7	3.2	2.3	0.714	0	0	1	0
ENSG00000125864	BFSP1	0	2.02e-06	9.67e-06	0	0	0	1	0.7	0.6	0.5	0.943	0.7	3.3	2.3	0.714	0	0	1	1
ENSG00000123360	PDE1B	0.95	2.36e-06	8.65e-06	0	0	0	1	0.7	0.7	0.5	0.943	0.7	3.5	2.3	0.714	0	2	0	0
ENSG00000119711	ALDH6A1	0	2.77e-06	7.78e-06	0	0	0	1	0.6	0.7	0.4	0.944	0.6	3.7	2.3	0.717	1	1	0	0
ENSG00000103647	CORO2B	0.78	2e-06	1.07e-05	0	0	0	1	0.7	0.6	0.4	0.944	0.7	3.2	2.2	0.72	1	0	0	0
ENSG00000197694	SPTAN1	1	1.18e-05	4.45e-05	0	1	0	2	0.2	0.8	0.1	0.951	0.1	16.3	2.2	0.722	0	3	0	0
ENSG00000091137	SLC26A4	0	2.56e-06	9.2e-06	0	0	0	1	0.7	0.7	0.4	0.944	0.6	3.4	2.2	0.723	0	5	0	2
ENSG00000128805	ARHGAP22	0	2.36e-06	9.87e-06	0	0	0	1	0.7	0.6	0.4	0.944	0.7	3.3	2.2	0.723	1	3	0	0
ENSG00000178104	PDE4DIP	NA	7.69e-06	1.45e-05	0	0	1	0	0.3	0.5	0.2	0.951	4.4	0.5	2.1	0.725	2	25	0	2
ENSG00000104892	KLC3	0	2.5e-06	9.77e-06	0	0	0	1	0.7	0.6	0.4	0.945	0.6	3.3	2.1	0.726	1	3	2	3
ENSG00000122786	CALD1	1	3.24e-06	7.63e-06	0	0	0	1	0.6	0.7	0.4	0.945	0.6	3.8	2.1	0.726	0	0	0	0
ENSG00000114573	ATP6V1A	0.99	2.7e-06	9.41e-06	0	0	0	1	0.6	0.7	0.4	0.945	0.6	3.4	2.1	0.728	0	0	0	0
ENSG00000166402	TUB	0.47	2.34e-06	1.09e-05	0	0	0	1	0.7	0.6	0.4	0.945	0.7	3.1	2.1	0.73	2	2	0	1
ENSG00000115221	ITGB6	0	3.17e-06	8.33e-06	0	0	0	1	0.6	0.7	0.4	0.945	0.6	3.6	2	0.73	1	4	0	1
ENSG00000128585	MKLN1	1	3.46e-06	7.49e-06	0	0	0	1	0.6	0.7	0.4	0.945	0.5	3.8	2	0.73	0	0	0	1
ENSG00000187957	DNER	0.79	2.8e-06	9.97e-06	0	0	0	1	0.6	0.6	0.4	0.945	0.6	3.3	2	0.732	0	0	0	0
ENSG00000198586	TLK1	1	3.13e-06	9.13e-06	0	0	0	1	0.6	0.7	0.4	0.946	0.6	3.4	2	0.734	0	1	0	0
ENSG00000072840	EVC	0	4.17e-06	6.61e-06	0	0	0	1	0.5	0.7	0.4	0.946	0.5	4	1.9	0.736	3	3	0	1
ENSG00000242802	AP5Z1	NA	3.29e-06	9.31e-06	0	0	0	1	0.6	0.7	0.4	0.946	0.6	3.4	1.9	0.737	0	2	0	0
ENSG00000113758	DBN1	0.96	3.16e-06	9.77e-06	0	0	0	1	0.6	0.6	0.4	0.946	0.6	3.3	1.9	0.737	0	1	0	0
ENSG00000135127	BICDL1	0.55	3.68e-06	8.7e-06	0	0	0	1	0.6	0.7	0.4	0.946	0.5	3.5	1.8	0.74	0	1	0	0
ENSG00000119042	SATB2	1	2.83e-06	1.16e-05	0	0	0	1	0.6	0.6	0.4	0.946	0.6	3	1.8	0.74	0	1	0	0
ENSG00000108784	NAGLU	0	3.36e-06	1.02e-05	0	0	0	1	0.6	0.6	0.4	0.947	0.5	3.3	1.8	0.741	1	6	0	0
ENSG00000149090	PAMR1	0	3.76e-06	8.92e-06	0	0	0	1	0.5	0.7	0.4	0.947	0.5	3.5	1.8	0.741	3	14	2	3
ENSG00000110514	MADD	0	7.71e-06	2.85e-05	0	1	0	1	0.3	1.5	0.4	0.944	0.3	6.8	1.8	0.742	2	5	2	3
ENSG00000075618	FSCN1	0.78	2.45e-06	1.37e-05	0	0	0	1	0.7	0.5	0.4	0.947	0.6	2.7	1.7	0.744	0	0	0	0
ENSG00000106462	EZH2	1	3.54e-06	1.06e-05	0	0	0	1	0.6	0.6	0.4	0.947	0.5	3.2	1.7	0.746	0	0	0	0
ENSG00000177575	CD163	0.02	4.22e-06	9.41e-06	0	0	0	1	0.5	0.7	0.3	0.948	0.5	3.4	1.6	0.748	1	0	0	1
ENSG00000137815	RTF1	0.99	3.92e-06	1.04e-05	0	0	0	1	0.5	0.6	0.3	0.948	0.5	3.2	1.6	0.748	0	0	0	0
ENSG00000119684	MLH3	0	4.56e-06	9.18e-06	0	0	0	1	0.5	0.7	0.3	0.948	0.4	3.4	1.5	0.75	3	4	1	2
ENSG00000172890	NADSYN1	0	3.72e-06	1.18e-05	0	0	0	1	0.6	0.6	0.3	0.948	0.5	3	1.5	0.75	0	4	2	1
ENSG00000170390	DCLK2	0.97	3.17e-06	1.42e-05	0	0	0	1	0.6	0.5	0.3	0.948	0.6	2.6	1.5	0.753	0	0	0	0
ENSG00000106443	PHF14	0.21	4.88e-06	8.94e-06	0	0	0	1	0.5	0.7	0.3	0.948	0.4	3.5	1.5	0.753	1	0	1	0
ENSG00000122299	ZC3H7A	1	4.41e-06	1.06e-05	0	0	0	1	0.5	0.6	0.3	0.948	0.5	3.2	1.4	0.753	0	0	0	0
ENSG00000184613	NELL2	1	4.43e-06	1.07e-05	0	0	0	1	0.5	0.6	0.3	0.948	0.5	3.2	1.4	0.755	2	4	0	0
ENSG00000159733	ZFYVE28	0.89	2.68e-06	1.69e-05	0	0	0	1	0.7	0.5	0.3	0.948	0.6	2.3	1.4	0.757	0	1	0	0
ENSG00000132334	PTPRE	0.01	4.27e-06	1.18e-05	0	0	0	1	0.5	0.6	0.3	0.948	0.5	3	1.4	0.757	0	2	0	0
ENSG00000036828	CASR	0.37	4e-06	1.35e-05	0	0	0	1	0.5	0.5	0.3	0.949	0.5	2.7	1.3	0.759	0	0	1	0
ENSG00000069018	TRPC7	0	3.64e-06	1.49e-05	0	0	0	1	0.6	0.5	0.3	0.949	0.5	2.5	1.3	0.76	0	2	0	0
ENSG00000188157	AGRN	0.17	7.68e-06	2.64e-05	0	0	1	0	0.3	0.3	0.1	0.951	4.4	0.3	1.3	0.761	0	1	0	1
ENSG00000107077	KDM4C	0	4.5e-06	1.23e-05	0	0	0	1	0.5	0.6	0.3	0.949	0.5	2.9	1.3	0.761	1	3	0	0
ENSG00000110048	OSBP	1	4.67e-06	1.2e-05	0	0	0	1	0.5	0.6	0.3	0.949	0.4	2.9	1.3	0.762	0	0	0	0
ENSG00000130943	PKDREJ	0	6.3e-06	7.3e-06	0	0	0	1	0.4	0.7	0.3	0.949	0.3	3.8	1.3	0.763	2	16	2	2
ENSG00000105339	DENND3	0.02	4.84e-06	1.27e-05	0	0	0	1	0.5	0.6	0.3	0.949	0.4	2.8	1.2	0.766	1	0	1	1
ENSG00000150457	LATS2	0.87	3.66e-06	1.65e-05	0	0	0	1	0.6	0.5	0.3	0.949	0.5	2.3	1.2	0.766	0	0	0	0
ENSG00000104812	GYS1	0.01	3.53e-06	1.81e-05	0	0	0	1	0.6	0.5	0.3	0.949	0.5	2.1	1.1	0.769	0	3	1	0
ENSG00000146904	EPHA1	0	4.63e-06	1.46e-05	0	0	0	1	0.5	0.5	0.3	0.949	0.4	2.5	1.1	0.769	1	5	1	1
ENSG00000107863	ARHGAP21	1	3.11e-06	1.99e-05	0	0	0	1	0.6	0.4	0.3	0.949	0.6	1.9	1.1	0.77	0	1	1	1
ENSG00000144481	TRPM8	0	4.99e-06	1.39e-05	0	0	0	1	0.5	0.5	0.2	0.95	0.4	2.6	1.1	0.77	5	4	1	1
ENSG00000075711	DLG1	1	5.49e-06	1.25e-05	0	0	0	1	0.4	0.6	0.2	0.95	0.4	2.8	1.1	0.771	0	1	0	0
ENSG00000130270	ATP8B3	0	4.65e-06	1.56e-05	0	0	0	1	0.5	0.5	0.2	0.95	0.4	2.4	1.1	0.772	2	9	1	3
ENSG00000076356	PLXNA2	0.99	6.96e-06	3.61e-05	0	0	1	0	0.3	0.2	0.1	0.952	5	0.2	1	0.772	1	5	1	1
ENSG00000103742	IGDCC4	0.01	4.19e-06	1.92e-05	0	0	0	1	0.5	0.4	0.2	0.95	0.5	2	0.9	0.812	1	2	0	4
ENSG00000068650	ATP11A	0.97	5.78e-06	1.43e-05	0	0	0	1	0.4	0.5	0.2	0.95	0.4	2.6	0.9	0.825	1	4	0	0
ENSG00000115266	APC2	1	8.01e-06	4.04e-05	0	1	0	1	0.3	0.9	0.3	0.949	0.2	3.7	0.9	0.846	0	1	0	0
ENSG00000107036	RIC1	0.8	6.7e-06	1.26e-05	0	0	0	1	0.3	0.6	0.2	0.95	0.3	2.8	0.9	0.866	4	1	0	0
ENSG00000145808	ADAMTS19	0.95	6.28e-06	1.44e-05	0	0	0	1	0.4	0.5	0.2	0.95	0.3	2.6	0.9	0.876	3	1	0	1
ENSG00000102908	NFAT5	1	7.28e-06	1.16e-05	0	0	0	1	0.3	0.6	0.2	0.951	0.3	3	0.8	0.883	0	1	0	1
ENSG00000151779	NBAS	0	1.12e-05	2.3e-05	0	0	1	0	0.2	0.4	0.1	0.952	2.4	0.3	0.8	0.893	2	9	4	4
ENSG00000142185	TRPM2	0	5.96e-06	2.03e-05	0	0	0	1	0.4	0.4	0.2	0.951	0.4	1.9	0.7	0.924	4	7	3	2
ENSG00000112769	LAMA4	0	7.06e-06	1.95e-05	0	0	0	1	0.3	0.4	0.1	0.951	0.3	2	0.6	0.934	1	4	0	2
ENSG00000141564	RPTOR	1	5.86e-06	2.59e-05	0	0	0	1	0.4	0.3	0.1	0.951	0.4	1.4	0.5	0.939	0	0	0	0
ENSG00000214814	FER1L6	0	7.48e-06	2.03e-05	0	0	0	1	0.3	0.4	0.1	0.951	0.3	1.9	0.5	0.939	5	13	2	6
ENSG00000066933	MYO9A	1	1.3e-05	2.74e-05	0	0	1	0	0.1	0.3	0	0.952	1.8	0.3	0.5	0.939	3	3	0	1
ENSG00000044090	CUL7	0	6.93e-06	2.52e-05	0	0	0	1	0.3	0.3	0.1	0.951	0.3	1.5	0.4	0.943	0	1	0	0
ENSG00000124126	PREX1	1	6.06e-06	2.89e-05	0	0	0	1	0.4	0.3	0.1	0.951	0.3	1.2	0.4	0.943	1	1	0	0
ENSG00000032444	PNPLA6	0	5.87e-06	3.06e-05	0	0	0	1	0.4	0.3	0.1	0.951	0.4	1.2	0.4	0.944	2	6	0	1
ENSG00000083857	FAT1	0	2.22e-05	3.38e-05	0	1	1	0	0	1.2	0	0.952	0.4	1	0.4	0.945	1	1	0	1
ENSG00000102452	NALCN	0	8.18e-06	2.62e-05	0	0	0	1	0.3	0.3	0.1	0.951	0.2	1.4	0.3	0.947	0	11	0	2
ENSG00000060656	PTPRU	0.99	6.12e-06	3.45e-05	0	0	0	1	0.4	0.3	0.1	0.951	0.3	1	0.3	0.947	1	0	0	0
ENSG00000138829	FBN2	1	1.16e-05	4.61e-05	0	0	1	0	0.2	0.2	0	0.952	2.2	0.1	0.3	0.947	0	0	0	0
ENSG00000116852	KIF21B	1	7.61e-06	3.41e-05	0	0	0	1	0.3	0.3	0.1	0.952	0.3	1	0.3	0.949	2	1	0	0
ENSG00000132470	ITGB4	0	6.64e-06	3.83e-05	0	0	0	1	0.4	0.2	0.1	0.952	0.3	0.8	0.3	0.949	1	4	0	1
ENSG00000134569	LRP4	0.1	7.98e-06	3.4e-05	0	0	0	1	0.3	0.3	0.1	0.952	0.2	1	0.2	0.949	1	3	1	1
ENSG00000151150	ANK3	1	1.35e-05	4.94e-05	0	1	0	1	0.1	0.6	0.1	0.952	0.1	2.4	0.2	0.949	0	5	1	2
ENSG00000143669	LYST	1	1.66e-05	3.3e-05	0	0	1	0	0.1	0.3	0	0.952	1	0.2	0.2	0.95	1	0	3	1
ENSG00000138119	MYOF	0	1.12e-05	2.93e-05	0	0	0	1	0.2	0.3	0.1	0.952	0.1	1.2	0.2	0.951	7	16	4	6
ENSG00000008300	CELSR3	1	1.22e-05	6.21e-05	0	1	0	1	0.2	0.4	0.1	0.952	0.1	1.4	0.2	0.951	1	4	0	0
ENSG00000103335	PIEZO1	0.54	9.95e-06	3.57e-05	0	0	0	1	0.2	0.2	0.1	0.952	0.2	0.9	0.2	0.951	NA	NA	NA	NA
ENSG00000198198	SZT2	0	1.74e-05	5.07e-05	0	1	0	1	0.1	0.6	0	0.952	0.1	2.3	0.1	0.951	1	9	1	1
ENSG00000091536	MYO15A	NA	1.52e-05	2.49e-05	0	0	0	1	0.1	0.4	0	0.952	0.1	1.5	0.1	0.951	4	16	1	2
ENSG00000151835	SACS	0	1.56e-05	2.75e-05	0	0	0	1	0.1	0.3	0	0.952	0.1	1.3	0.1	0.952	5	8	4	3
ENSG00000053747	LAMA3	0	1.37e-05	3.48e-05	0	0	0	1	0.1	0.2	0	0.952	0.1	1	0.1	0.952	5	17	3	1
ENSG00000143126	CELSR2	1	1.09e-05	4.72e-05	0	0	0	1	0.2	0.2	0	0.952	0.2	0.6	0.1	0.952	0	2	0	0
ENSG00000185842	DNAH14	0	1.81e-05	2.56e-05	0	0	0	1	0.1	0.3	0	0.952	0.1	1.5	0.1	0.952	NA	NA	NA	NA
ENSG00000005810	MYCBP2	1	2.03e-05	6.1e-05	0	1	0	1	0.1	0.4	0	0.952	0	1.5	0.1	0.952	1	2	0	0
ENSG00000155657	TTN	0	0.000147	5.91e-06	1	0	1	0	0	0.8	0	0.952	0	0.7	0	0.952	15	49	12	9

### Sheet: README
GeneID	Ensembl gene ID
GeneName	HGNC gene symbol
pLI	The probability of loss of function intolerance
LGD_Rate	Baseline mutation rates of LGD and D-mis variants
DMis_Rate
LGD_Pub	Number of LGD and D-mis variants from published ASD simplex trios
Dmis_Pub
LGD_SPARK	Number of LGD and D-mis variants from SPARK pilot trios
Dmis_SPARK
BF1.LGD	The Bayes factor quantifying the gene level evidence of being an ASD risk gene that contributed by the observed LGD/D-mis variants in published ASD trios.
BF1.Dmis
BF1	The Bayes factor that combines evidence from LGD and D-mis variants in published ASD trios
Qval1	The FDR q-value of the gene based on the published de novo variants data.
BF2.LGD	The Bayes factors resulting from meta-analysis of de novo variants of published and SPARK trios.
BF2.Dmis
BF2
Qval2	The FDR q-value of gene based on the meta-analysis of de novo variants of published and SPARK trios
LGD_Case	The number of observed LoF variants in 1601 ASD cases and 5397 controls previously published by De Rubies et al. 2014
LGD_Ctrl
LGD_Trans	The number of transmitted and un-transmitted LoF variants in 2303 trios previously published by De Rubies et al. 2014
LGD_Ntrans
