## Supplementary material for "Exome sequencing of 457 autism families recruited online provides evidence for novel ASD genes": Supp Table 9

### Sheet: Combined
	Statistical evidence			Additional recurrence		Functional Evidence	Gene Sets
Gene	pLI	TADA BF.LGD	TADA BF.Dmis	De novo LGD (Denovo-db)	De novo LGD/CNV (Literature)	Functional Studies	FMRP Targets	PSD	Embryonic	set_EssentialGenes	M2	M3	M16	M13	Brain Specific Expression	High Brain Expression	Transcription Regulation	Chromatin Modifiers	Nervous System Development	Nerve Impulse	Neuron Projection
Genes from TADA analysis, FDR<0.2
BRSK2	0.78	4.22E+03	0.5				Y									Y			Y
ITSN1	1	2.8	61.2	1 SCZ		PMID 28484035, 18676989	Y	Y		Y											Y
DMWD	0.01	248.7	0.6				Y	Y					Y			Y
CPZ	0	0.7	135.4
FEZF2	0.9	14.8	3.8		Implicated by large CNV {PMID 26075115}	TBR1 directly represses Fezf2 {PMID 21285371}						Y				Y	Y		Y
PAX5	0.98	14	3.5	1 ASD {O'Roak 2014: PMID 25418537}													Y		Y
RNF25	0.83	10.5	4.4
RALGAPB	1	113.5	0.4	1 EP	1 ASD {ACGC}		Y
NR4A2	0.99	12.5	3.6		overlapping CNVs {PMID 29770430}	PMID 18638558, 18822380										Y			Y
MUC5B	1	40.4	1
EGR3	0.81	1	41.5			PMID:9731539,17350282								Y	Y	Y			Y
KDM1B	0.82	8.3	3.9															Y
SH3RF3	0.98	11.2	2.6
DPP6	0.97	8.3	3		2 ASD with exonic CNVs {PMID 24768552}; 1 reported ASD case with inversion {PMID 27759917}			Y							Y	Y				Y
TADA analysis, 0.2<FDR<0.3
CUL1	1	7	3.2						Y	Y
LZTR1	0	9.5	2.1
DOCK8	0	72.2	0.3
SRRM2	NA	20.4	0.9	2 DD, 1 ID, 1 CHD			Y		Y		Y					Y
ADAMTS15	0.68	9	1.9
ZNF548	0.1	17.3	1									Y
EPN2	0.18	0.6	26.1							Y			Y			Y
CHCHD4	0.14	16.1	0.9
Constrained genes affected by SPARK LGD
CHD3	1			1 ID, 1 DD	Unpublished cases (L. Snijder Blok, PMID 29463886)		Y		Y		Y				Y	Y		Y
NBEA	1			1 EP	1 ID/DD {PMID 28554332}		Y		Y						Y	Y
MEIS2	0.99			2 DD, 2 CHD	1 DD {PMID 27225850}, 1 ASD by microdeletion {PMID 28736618}												Y
AKAP10	0.93				Implicated by large CNVs {PMID 23756379}				Y							Y
Constrained genes affected by SPARK CNVs
NFIB	0.99			1 ASD, 1 DD	Implicated in a CNV study of structural brain disease {PMID 24098143}	Essential for brain development from a mouse study {PMID 15632069}			Y			Y			Y	Y	Y		Y		Y
DLL1	1			1 ASD	Implicated in previous CNV study {Pinto 2014; PMID: 24768552}	Implicated in a placental methylome study {PMID 28018572}			Y	Y		Y							Y
HNRNPD	0.96			1 ASD, 1 DD	Overlapping 4q21 deletion was implicated in other CNV studies.				Y							Y
SLC2A14	1				Overlapping inerited CNVs reported {PMID 18621663}

### Sheet: README
Supporting evidence for newly implicated genes. We collected genes that have not been considered as known ASD or NDD genes from the following sources to systematically evaluate their evidence in ASD: 1. FDR<0.2 from TADA meta-analysis. 2. 0.2<FDR<0.3 from TADA meta-analysis. 3. Other constrained genes (pLI>0.5) affected by SPARK de novo LGD variants and have additional LGD variants or CNVs observ…
