## Supplementary material for "Exome sequencing of 457 autism families recruited online provides evidence for novel ASD genes": Supp Table 10

### Sheet: go_table
ONTOLOGY	ID	Description	GeneRatio	BgRatio	pvalue	p.adjust	qvalue	geneID	Count	label
CC	GO:0000932	P-body	3/33	16/1499	0.00448107	0.378887	0.375564	BTBD2/BTBD6/YTHDF2	3	microtubules
CC	GO:0031461	cullin-RING ubiquitin ligase complex	3/33	21/1499	0.00987186	0.378887	0.375564	BTBD2/BTBD6/CRBN	3	microtubules
CC	GO:0005815	microtubule organizing center	5/33	69/1499	0.0155113	0.378887	0.375564	CC2D1A/CHMP1A/SPAST/TACC2/ZFYVE26	5	microtubules
CC	GO:0016605	PML body	3/33	26/1499	0.0179049	0.378887	0.375564	PIAS2/RNF4/ZNF451	3	microtubules
CC	GO:0000794	condensed nuclear chromosome	2/33	10/1499	0.0189444	0.378887	0.375564	CENPB/CHMP1A	2	microtubules
MF	GO:0003677	DNA binding	72/96	399/1469	5.07037e-24	8.1633e-22	6.99178e-22	AEBP2/ASXL1/BCL11A/BCL11B/BCOR/CBX4/CTCF/EED/FBXL19/FEZF2/HIVEP1/HIVEP2/IKZF4/JARID2/KDM2A/KDM2B/KDM3B/KDM6A/KDM6B/KLF13/KLF3/KLF6/LCOR/MTF2/PATZ1/PHC3/POGZ/PRDM16/PRDM2/PRDM4/PRDM8/REPIN1/RFX1/RFX3/RUNX1T1/SATB2/SCMH1/SCML2/SOX5/SP3/SP4/TET3/UBP1/VEZF1/YY1/ZBTB11/ZBTB16/ZBTB17/ZBTB2/ZBTB4/ZBTB41/ZFP2/ZFPM2/ZNF131/ZNF148/ZNF18/ZNF281/ZNF335/ZNF33A/ZNF366/ZNF410/ZNF423/ZNF462/ZNF490/ZNF528/ZNF559/…	72	regulation of transcription
MF	GO:0046872	metal ion binding	72/96	460/1469	9.20063e-20	7.4065e-18	6.34359e-18	AEBP2/ASXL1/BCL11A/BCL11B/CNOT4/CTCF/ECE1/FBXL19/FEZF2/HIVEP1/HIVEP2/IKZF4/KDM2A/KDM2B/KDM3B/KDM6A/KDM6B/KLF13/KLF3/KLF6/LONRF2/MBTD1/MTF2/PATZ1/PCGF3/PEG3/PHC3/PHF19/PJA1/POGZ/PRDM16/PRDM2/PRDM4/PRDM8/PRDM9/REPIN1/RNF2/RUNX1T1/SP3/SP4/TET3/TYW5/UTY/VEZF1/YY1/ZBTB11/ZBTB16/ZBTB17/ZBTB2/ZBTB4/ZBTB41/ZFP2/ZFPM2/ZNF131/ZNF148/ZNF18/ZNF281/ZNF335/ZNF33A/ZNF366/ZNF410/ZNF423/ZNF462/ZNF490/ZNF528/ZNF55…	72	regulation of transcription
MF	GO:0043169	cation binding	72/96	468/1469	2.93026e-19	1.57257e-17	1.34689e-17	AEBP2/ASXL1/BCL11A/BCL11B/CNOT4/CTCF/ECE1/FBXL19/FEZF2/HIVEP1/HIVEP2/IKZF4/KDM2A/KDM2B/KDM3B/KDM6A/KDM6B/KLF13/KLF3/KLF6/LONRF2/MBTD1/MTF2/PATZ1/PCGF3/PEG3/PHC3/PHF19/PJA1/POGZ/PRDM16/PRDM2/PRDM4/PRDM8/PRDM9/REPIN1/RNF2/RUNX1T1/SP3/SP4/TET3/TYW5/UTY/VEZF1/YY1/ZBTB11/ZBTB16/ZBTB17/ZBTB2/ZBTB4/ZBTB41/ZFP2/ZFPM2/ZNF131/ZNF148/ZNF18/ZNF281/ZNF335/ZNF33A/ZNF366/ZNF410/ZNF423/ZNF462/ZNF490/ZNF528/ZNF55…	72	regulation of transcription
MF	GO:0003700	DNA binding transcription factor activity	42/96	194/1469	1.29329e-14	5.20548e-13	4.45844e-13	AEBP2/BCL11A/BCL11B/CTCF/HIVEP1/HIVEP2/IKZF4/JARID2/KLF13/KLF3/KLF6/PATZ1/PEG3/PRDM2/PRDM4/RFX1/RFX3/RUNX1T1/SATB2/SCMH1/SCML2/SOX5/SP3/SP4/UBP1/VEZF1/YY1/ZBTB16/ZBTB17/ZBTB2/ZBTB4/ZFP2/ZFPM2/ZNF131/ZNF148/ZNF18/ZNF281/ZNF33A/ZNF490/ZNF528/ZNF568/ZNF681	42	regulation of transcription
CC	GO:0031519	PcG protein complex	16/101	27/1499	3.94713e-13	4.97339e-11	4.97339e-11	AEBP2/ASXL1/BAP1/BCOR/CBX4/CBX6/EED/JARID2/KDM2B/MTF2/PCGF3/PHC3/PHF19/RNF2/SCML2/YY1	16	regulation of transcription
MF	GO:0003723	RNA binding	160/212	261/1469	2.90334e-96	6.32928e-94	5.86781e-94	ADAR/AGO1/AGO4/ATXN2/ATXN2L/BCCIP/CAPRIN1/CDC40/CDC5L/CELF1/CHERP/CNOT1/CNOT6/CNOT8/CPSF2/CPSF3/CPSF7/CRNKL1/CSDE1/CSTF1/CSTF2T/DDX23/DDX25/DDX3X/DDX3Y/DDX42/DDX5/DDX60/DENR/DHX15/DHX29/DHX30/DHX8/DICER1/EIF2AK2/EIF3G/EIF4G2/ELAVL2/ELAVL3/ELAVL4/ERI1/EWSR1/EXOSC7/EXOSC8/GIGYF2/GTF2F1/HDLBP/HNRNPA0/HNRNPA1/HNRNPD/HNRNPK/HNRNPM/HNRNPR/HNRNPU/HNRNPUL1/HTATSF1/ILF2/ILF3/IPO5/KHDRBS1/KHSRP/KPNB1/LUC7L…	160	mRNA
BP	GO:0016071	mRNA metabolic process	116/211	155/1488	8.51387e-79	1.1979e-75	1.0835e-75	ADAR/AGO1/AGO4/CDC40/CDC5L/CELF1/CHERP/CNOT1/CNOT3/CNOT6/CNOT8/CPSF2/CPSF3/CPSF7/CRNKL1/CSDE1/CSTF1/CSTF2T/DDX23/DDX42/DDX5/DHX15/DHX8/ELAVL2/ELAVL4/EXOSC7/EXOSC8/GIGYF2/GTF2F1/HNRNPA0/HNRNPA1/HNRNPD/HNRNPK/HNRNPM/HNRNPR/HNRNPU/HNRNPUL1/HTATSF1/KHDRBS1/KHSRP/LUC7L2/MBNL1/MOV10/NCBP1/NONO/NOVA1/NOVA2/NUP98/PABPC1/PAPOLA/PAPOLG/PARN/PCF11/POLR2B/PRPF39/PRPF4/PRPF40A/PRPF4B/PRPF6/PSIP1/PSPC1/PTBP2/P…	116	mRNA
BP	GO:0006396	RNA processing	111/211	150/1488	9.23379e-74	6.49597e-71	5.87561e-71	ADAR/AGO1/AGO4/CDC40/CDC5L/CELF1/CHERP/CPSF2/CPSF3/CPSF7/CRNKL1/CSTF1/CSTF2T/DDX23/DDX25/DDX42/DDX5/DHX15/DHX29/DHX30/DHX8/DICER1/DUS1L/ELAVL2/ELAVL4/ERI1/EXOSC7/EXOSC8/GTF2F1/HNRNPA0/HNRNPA1/HNRNPD/HNRNPK/HNRNPM/HNRNPR/HNRNPU/HNRNPUL1/HTATSF1/INTS6/KHDRBS1/KHSRP/LUC7L2/MBNL1/NCBP1/NOL6/NONO/NOP14/NOVA1/NOVA2/NUP98/PABPC1/PAPOLA/PAPOLG/PCF11/POLR2B/PRPF39/PRPF4/PRPF40A/PRPF4B/PRPF6/PSIP1/PSPC1/PT…	111	mRNA
BP	GO:0006397	mRNA processing	91/211	111/1488	9.75654e-66	4.57582e-63	4.13883e-63	ADAR/CDC40/CDC5L/CELF1/CHERP/CPSF2/CPSF3/CPSF7/CRNKL1/CSTF1/CSTF2T/DDX23/DDX42/DDX5/DHX15/DHX8/ELAVL2/ELAVL4/GTF2F1/HNRNPA0/HNRNPA1/HNRNPD/HNRNPK/HNRNPM/HNRNPR/HNRNPU/HNRNPUL1/HTATSF1/KHDRBS1/KHSRP/LUC7L2/MBNL1/NCBP1/NONO/NOVA1/NOVA2/NUP98/PABPC1/PAPOLA/PAPOLG/PCF11/POLR2B/PRPF39/PRPF4/PRPF40A/PRPF4B/PRPF6/PSIP1/PSPC1/PTBP2/PUF60/RBBP6/RBFOX1/RBFOX2/RBM25/RBM39/RBM5/RBMX/RNMT/RNPS1/SAFB/SAFB2/SAR…	91	mRNA
CC	GO:0030529	intracellular ribonucleoprotein complex	91/211	116/1499	9.57133e-63	1.02413e-60	9.31945e-61	ADAR/AGO1/AGO4/ASZ1/ATXN2/ATXN2L/CAPRIN1/CDC40/CDC5L/CELF1/CNOT1/CNOT3/CNOT8/CPSF3/CRNKL1/DDX23/DDX25/DDX3X/DDX3Y/DDX5/DENR/DHX15/DHX29/DHX30/DHX8/DICER1/EIF2AK2/ERI1/GIGYF2/HNRNPA0/HNRNPA1/HNRNPD/HNRNPK/HNRNPM/HNRNPR/HNRNPU/HNRNPUL1/HTATSF1/ILF2/ILF3/KHSRP/LUC7L2/MBNL1/MOV10/NCBP1/NOL6/NOP14/NUP98/PABPC1/PRPF39/PRPF4/PRPF40A/PRPF4B/PRPF6/PTBP2/PUF60/PUM1/PUM2/RBM25/RBM5/RBMX/RPL12/SART1/SART3/SC…	91	mRNA
BP	GO:0006325	chromatin organization	153/218	242/1488	5.48017e-91	9.48617e-88	8.95287e-88	ACTL6B/ACTR6/ARID1A/ARID1B/ARID2/ARID4A/ARID4B/ARID5B/ASH1L/ATAD2B/ATRX/BAHD1/BAZ1A/BAZ1B/BAZ2A/BPTF/BRD1/BRD2/BRD3/BRD4/BRMS1L/BRPF1/BRPF3/CARM1/CBX3/CDC73/CECR2/CHD1/CHD2/CHD3/CHD4/CHD5/CHD6/CHD7/CHD8/CHD9/CTBP1/CUL4B/DNMT1/DNMT3A/DOT1L/DPF3/EHMT1/EHMT2/EP400/EPC2/EZH1/EZH2/GATAD2B/H2AFY/H2AFY2/H2AFZ/H3F3B/HCFC1/HDAC1/HDAC2/HDAC4/HDAC5/HDAC6/HDAC9/HIRA/HIST1H2AE/HIST1H2BJ/HIST1H4C/HLTF/ING2/ING…	153	chromatin
BP	GO:0016569	covalent chromatin modification	136/218	213/1488	2.68679e-78	2.32541e-75	2.19468e-75	ACTL6B/ARID1A/ARID1B/ARID2/ARID4A/ARID4B/ARID5B/ASH1L/ATRX/BAHD1/BAZ1B/BAZ2A/BPTF/BRD1/BRD2/BRD3/BRD4/BRMS1L/BRPF1/BRPF3/CARM1/CBX3/CDC73/CECR2/CHD1/CHD2/CHD3/CHD4/CHD5/CHD6/CHD7/CHD8/CHD9/CTBP1/CUL4B/DNMT1/DNMT3A/DOT1L/DPF3/EHMT1/EHMT2/EP400/EPC2/EZH1/EZH2/H2AFY/H2AFY2/HCFC1/HDAC1/HDAC2/HDAC4/HDAC5/HDAC6/HDAC9/HIRA/HLTF/ING2/ING3/IWS1/KANSL1/KAT2A/KAT2B/KAT6A/KAT6B/KAT7/KDM1A/KDM1B/KDM3A/KDM4A/K…	136	chromatin
BP	GO:0051276	chromosome organization	154/218	285/1488	4.94865e-77	2.85537e-74	2.69485e-74	ACTL6B/ACTR6/ARID1A/ARID1B/ARID2/ARID4A/ARID4B/ARID5B/ASH1L/ATAD2B/ATRX/BAHD1/BAZ1A/BAZ1B/BAZ2A/BPTF/BRD1/BRD2/BRD3/BRD4/BRMS1L/BRPF1/BRPF3/CARM1/CBX3/CDC73/CECR2/CHD1/CHD2/CHD3/CHD4/CHD5/CHD6/CHD7/CHD8/CHD9/CTBP1/CUL4B/DNMT1/DNMT3A/DOT1L/DPF3/EHMT1/EHMT2/EP400/EPC2/EZH1/EZH2/GATAD2B/H2AFY/H2AFY2/H2AFZ/H3F3B/HCFC1/HDAC1/HDAC2/HDAC4/HDAC5/HDAC6/HDAC9/HIRA/HIST1H2AE/HIST1H2BJ/HIST1H4C/HLTF/ING2/ING…	154	chromatin
BP	GO:0016570	histone modification	101/218	163/1488	3.79505e-52	1.64231e-49	1.54998e-49	ARID4A/ARID4B/ARID5B/ASH1L/ATRX/BAZ1B/BAZ2A/BRD1/BRMS1L/BRPF1/BRPF3/CARM1/CDC73/CHD3/CHD4/CHD5/CTBP1/CUL4B/DNMT1/DOT1L/EHMT1/EHMT2/EP400/EPC2/EZH1/EZH2/H2AFY/HCFC1/HDAC1/HDAC2/HDAC4/HDAC5/HDAC6/HDAC9/ING2/ING3/IWS1/KANSL1/KAT2A/KAT2B/KAT6A/KAT6B/KAT7/KDM1A/KDM1B/KDM3A/KDM4A/KDM4B/KDM4C/KDM5A/KDM5B/KDM5C/KMT2A/KMT2C/KMT2D/KMT2E/LEO1/MECP2/MORF4L1/MORF4L2/MSL1/MSL2/MTA1/MTA2/NSD1/PHF2/PHF20/PHF21A/…	101	chromatin
CC	GO:0005694	chromosome	108/222	213/1499	1.59603e-43	3.08034e-41	2.28484e-41	ACTL6B/AFF4/ARID1A/ARID1B/ASH1L/ATRX/BAHD1/BAZ1A/BAZ1B/BAZ2A/BCAS3/BPTF/BRD4/BRMS1L/CBX3/CDC73/CDK12/CDK13/CECR2/CHD3/CHD4/CHD5/DNMT1/DNMT3A/DOT1L/DPF1/DPF3/EHMT1/EHMT2/EP400/EZH2/GATAD2B/H2AFY/H2AFY2/H2AFZ/H3F3B/HDAC1/HDAC2/HIRA/HIST1H2AE/HIST1H2BJ/HIST1H4C/ING2/ING3/INO80/KANSL1/KAT2A/KAT2B/KAT6A/KAT6B/KDM1A/KDM1B/KDM3A/KDM4A/KDM4C/MBD2/MBD5/MECP2/MLLT3/MORF4L1/MPHOSPH8/MTA2/NCOR1/NFRKB/NSD1/PB…	108	chromatin
BP	GO:0070647	protein modification by small protein conjugation or removal	33/56	177/1488	5.55485e-18	5.05491e-15	4.73624e-15	ASB1/ASB4/CUL1/CUL2/CUL3/CUL5/DCUN1D3/FBXL16/FBXO27/HECTD1/HECW1/HECW2/HERC3/KLHL22/MKRN3/NAE1/PSMC5/PSMD12/RNF146/RNF25/SPOP/TRIP12/UBA1/UBE2K/UBE3A/UBE4B/USP11/USP14/USP15/USP29/USP7/VCPIP1/YOD1	33	protein modification
BP	GO:0016567	protein ubiquitination	27/56	128/1488	1.11411e-15	5.0692e-13	4.74963e-13	ASB1/ASB4/CUL1/CUL2/CUL3/CUL5/DCUN1D3/FBXL16/FBXO27/HECTD1/HECW1/HECW2/HERC3/KLHL22/MKRN3/PSMC5/PSMD12/RNF146/RNF25/SPOP/TRIP12/UBA1/UBE2K/UBE3A/UBE4B/USP7/VCPIP1	27	protein modification
BP	GO:0032446	protein modification by small protein conjugation	28/56	147/1488	4.44952e-15	1.34969e-12	1.2646e-12	ASB1/ASB4/CUL1/CUL2/CUL3/CUL5/DCUN1D3/FBXL16/FBXO27/HECTD1/HECW1/HECW2/HERC3/KLHL22/MKRN3/NAE1/PSMC5/PSMD12/RNF146/RNF25/SPOP/TRIP12/UBA1/UBE2K/UBE3A/UBE4B/USP7/VCPIP1	28	protein modification
BP	GO:0006511	ubiquitin-dependent protein catabolic process	22/56	94/1488	1.3601e-13	2.47537e-11	2.31932e-11	CUL1/CUL2/CUL3/CUL5/HECW1/HECW2/PSMC5/PSMD12/RNF146/SPOP/TRIP12/UBA1/UBE2K/UBE3A/UBE4B/UBQLN2/USP11/USP14/USP15/USP29/USP7/YOD1	22	protein modification
BP	GO:0019941	modification-dependent protein catabolic process	22/56	94/1488	1.3601e-13	2.47537e-11	2.31932e-11	CUL1/CUL2/CUL3/CUL5/HECW1/HECW2/PSMC5/PSMD12/RNF146/SPOP/TRIP12/UBA1/UBE2K/UBE3A/UBE4B/UBQLN2/USP11/USP14/USP15/USP29/USP7/YOD1	22	protein modification
MF	GO:0005249	voltage-gated potassium channel activity	29/47	32/1469	3.65713e-45	4.38855e-43	3.23367e-43	HCN1/HCN2/HCN4/KCNA1/KCNA2/KCNA3/KCNA4/KCNA6/KCNAB2/KCNB1/KCNB2/KCNC1/KCNC3/KCND2/KCND3/KCNF1/KCNH1/KCNH2/KCNH3/KCNH5/KCNJ2/KCNJ3/KCNJ4/KCNK2/KCNQ2/KCNQ3/KCNQ5/KCNS3/KCNT2	29	potassium ion transport
MF	GO:0015077	monovalent inorganic cation transmembrane transporter activity	36/47	68/1469	1.92733e-43	1.1564e-41	8.52083e-42	HCN1/HCN2/HCN4/KCNA1/KCNA2/KCNA3/KCNA4/KCNA6/KCNAB2/KCNB1/KCNB2/KCNC1/KCNC3/KCND2/KCND3/KCNF1/KCNH1/KCNH2/KCNH3/KCNH5/KCNJ2/KCNJ3/KCNJ4/KCNK2/KCNQ2/KCNQ3/KCNQ5/KCNS3/KCNT2/SCN11A/SCN1A/SCN2A/SCN3A/SCN3B/SCN7A/SCN8A	36	potassium ion transport
MF	GO:0005244	voltage-gated ion channel activity	36/47	71/1469	1.64479e-42	4.93437e-41	3.63585e-41	HCN1/HCN2/HCN4/KCNA1/KCNA2/KCNA3/KCNA4/KCNA6/KCNAB2/KCNB1/KCNB2/KCNC1/KCNC3/KCND2/KCND3/KCNF1/KCNH1/KCNH2/KCNH3/KCNH5/KCNJ2/KCNJ3/KCNJ4/KCNK2/KCNQ2/KCNQ3/KCNQ5/KCNS3/KCNT2/SCN11A/SCN1A/SCN2A/SCN3A/SCN3B/SCN7A/SCN8A	36	potassium ion transport
MF	GO:0022832	voltage-gated channel activity	36/47	71/1469	1.64479e-42	4.93437e-41	3.63585e-41	HCN1/HCN2/HCN4/KCNA1/KCNA2/KCNA3/KCNA4/KCNA6/KCNAB2/KCNB1/KCNB2/KCNC1/KCNC3/KCND2/KCND3/KCNF1/KCNH1/KCNH2/KCNH3/KCNH5/KCNJ2/KCNJ3/KCNJ4/KCNK2/KCNQ2/KCNQ3/KCNQ5/KCNS3/KCNT2/SCN11A/SCN1A/SCN2A/SCN3A/SCN3B/SCN7A/SCN8A	36	potassium ion transport
MF	GO:0005267	potassium channel activity	29/47	37/1469	2.67824e-41	6.42778e-40	4.73626e-40	HCN1/HCN2/HCN4/KCNA1/KCNA2/KCNA3/KCNA4/KCNA6/KCNAB2/KCNB1/KCNB2/KCNC1/KCNC3/KCND2/KCND3/KCNF1/KCNH1/KCNH2/KCNH3/KCNH5/KCNJ2/KCNJ3/KCNJ4/KCNK2/KCNQ2/KCNQ3/KCNQ5/KCNS3/KCNT2	29	potassium ion transport
BP	GO:0006367	transcription initiation from RNA polymerase II promoter	24/50	54/1488	5.45494e-24	6.43137e-21	6.23012e-21	ESRRG/MED1/MED12/MED13/MED14/MED15/MED16/MED17/MED20/MED23/MED24/MED25/MED4/MED6/NCOA6/NR1D2/NR2C2/NR2E1/NR2F1/NR4A2/PPARGC1A/RARB/RORA/RORB	24	steroid-mediated signaling
BP	GO:0043401	steroid hormone mediated signaling pathway	24/50	57/1488	2.77547e-23	1.63614e-20	1.58494e-20	ARNTL/CLOCK/CRY2/ESRRG/MED1/MED12/MED13/MED14/MED16/MED17/MED24/MED4/NCOA1/NCOA3/NCOA6/NR1D2/NR2C2/NR2E1/NR2F1/NR4A2/PPARGC1A/RARB/RORA/RORB	24	steroid-mediated signaling
BP	GO:0009755	hormone-mediated signaling pathway	24/50	58/1488	4.6522e-23	1.80645e-20	1.74992e-20	ARNTL/CLOCK/CRY2/ESRRG/MED1/MED12/MED13/MED14/MED16/MED17/MED24/MED4/NCOA1/NCOA3/NCOA6/NR1D2/NR2C2/NR2E1/NR2F1/NR4A2/PPARGC1A/RARB/RORA/RORB	24	steroid-mediated signaling
BP	GO:0071383	cellular response to steroid hormone stimulus	25/50	66/1488	6.12874e-23	1.80645e-20	1.74992e-20	ARNTL/CLOCK/CRY2/ESRRG/MED1/MED12/MED13/MED14/MED16/MED17/MED24/MED4/NCOA1/NCOA3/NCOA6/NR1D2/NR2C2/NR2E1/NR2F1/NR4A2/PPARGC1A/RARB/RORA/RORB/TFAP4	25	steroid-mediated signaling
BP	GO:0006352	DNA-templated transcription, initiation	24/50	61/1488	2.04412e-22	4.82004e-20	4.66921e-20	ESRRG/MED1/MED12/MED13/MED14/MED15/MED16/MED17/MED20/MED23/MED24/MED25/MED4/MED6/NCOA6/NR1D2/NR2C2/NR2E1/NR2F1/NR4A2/PPARGC1A/RARB/RORA/RORB	24	steroid-mediated signaling
MF	GO:0017048	Rho GTPase binding	25/130	33/1469	3.80659e-21	6.81379e-19	4.92853e-19	ABI2/ABR/ARHGAP44/ARHGDIB/ARHGEF3/CDC42BPB/DAPK3/DIAPH1/DIAPH2/IQGAP2/ITSN1/MCF2L/MYO9B/NCKAP1/OCRL/PAK2/PAK3/PAK6/PLEKHG5/ROCK2/SPATA13/SRGAP3/TIAM1/TRIO/WASF1	25	cell movement
BP	GO:0006928	movement of cell or subcellular component	62/129	281/1488	1.87205e-15	2.24807e-12	1.99029e-12	ABI2/ABL2/ABR/ACTN1/ACTR3/ARHGDIB/AXL/CDC42BPB/CDK5R1/CELSR3/DAG1/DAPK3/DCC/DIAPH1/DSCAM/EFNB2/EPHA4/EPHA5/EPHA7/EPHB1/EPHB2/EPHB3/JAG2/KIRREL3/LAMB1/MAP1S/MAP4/MYH10/MYO1E/MYO9B/MYOC/NAV3/NTN1/OPHN1/PAK2/PAK3/PAK6/PARD6B/PIP5K1C/PLEKHG5/PLXNA1/PLXNB1/POU3F2/PRKCI/PTK7/RHOT1/RHOT2/ROBO1/ROBO4/ROCK2/SEMA3A/SEMA4C/SEMA6A/SLIT1/SLIT2/SLIT3/SPATA13/SRGAP3/TIAM1/UNC5A/WASF1/WWC1	62	cell movement
BP	GO:0007264	small GTPase mediated signal transduction	31/129	76/1488	2.85832e-15	2.24807e-12	1.99029e-12	ABI2/ABR/ARHGAP30/ARHGAP32/ARHGAP44/ARHGAP5/ARHGDIB/ARHGEF3/EPHB2/ITSN1/MCF2L/MYO9B/MYOC/NCKAP1/NTN1/OCRL/OPHN1/PAK2/PAK3/PAK6/PLEKHG5/RHOT1/RHOT2/ROBO1/ROCK2/SLIT2/SPATA13/SRGAP3/TIAM1/TRIO/WASF1	31	cell movement
BP	GO:0007266	Rho protein signal transduction	18/129	26/1488	2.10846e-14	1.10554e-11	9.78771e-12	ABR/ARHGAP5/ARHGDIB/ARHGEF3/ITSN1/MCF2L/MYO9B/MYOC/NTN1/PAK2/PAK3/PAK6/PLEKHG5/ROBO1/ROCK2/SPATA13/TIAM1/TRIO	18	cell movement
BP	GO:0040011	locomotion	52/129	234/1488	1.05362e-12	4.14334e-10	3.66825e-10	ABI2/ABL2/ABR/ARHGDIB/AXL/CDC42BPB/CDK5R1/CELSR3/DAG1/DAPK3/DCC/DIAPH1/DSCAM/EFNB2/EPHA4/EPHA5/EPHA7/EPHB1/EPHB2/EPHB3/JAG2/KIRREL3/LAMB1/MYOC/NAV3/NTN1/OPHN1/PAK2/PAK3/PAK6/PARD6B/PIP5K1C/PLEKHG5/PLXNA1/PLXNB1/POU3F2/PRKCI/PTK7/ROBO1/ROBO4/ROCK2/SEMA3A/SEMA4C/SEMA6A/SLIT1/SLIT2/SLIT3/SPATA13/SRGAP3/TIAM1/UNC5A/WWC1	52	cell movement
CC	GO:0044425	membrane part	204/277	465/1499	2.34248e-60	6.20756e-58	3.18084e-58	ADCY1/ADCY3/ADCY5/ADCY9/ADD2/AMOTL1/ANK1/ANK2/ANK3/ARC/ASTN2/ATP1A1/ATP1A2/ATP1B1/ATP2A2/ATP2B1/ATP2B2/ATP2B3/ATP2B4/B4GALNT1/BNIP1/CACNA1A/CACNA1B/CACNA1C/CACNA1D/CACNA1E/CACNA1G/CACNA1H/CACNA1I/CACNA2D1/CACNA2D2/CACNA2D3/CACNA2D4/CACNB1/CACNB3/CACNB4/CACNG1/CACNG2/CACNG3/CACNG4/CACNG7/CACNG8/CADPS2/CALM1/CAMK2A/CAMK2B/CDH10/CDH9/CDKL5/CHRNA4/CHRNB2/CNTN1/CNTN2/CNTN3/CNTN4/CNTNAP2/CPT1C/CRHR1/CS…	204	synaptic signaling
CC	GO:0044456	synapse part	125/277	202/1499	1.47972e-51	1.96062e-49	1.00465e-49	ACTN2/ADD2/ADD3/ANK1/ANK2/ANK3/ARC/ATP1A1/ATP1A2/ATP2B1/BSN/CACNA1B/CACNA1C/CACNG2/CACNG8/CADPS2/CALM1/CAMK2A/CAP2/CDH9/CHRNA4/CHRNB2/CTTNBP2/DGKI/DLG1/DLG2/DLG3/DLG5/DLGAP1/DLGAP2/DLGAP3/DMD/EPB41L3/ERC1/ERC2/FBXO45/FMR1/FXR1/GABBR1/GABBR2/GABRB1/GABRB2/GABRB3/GAD1/GAD2/GAP43/GLRA2/GPHN/GRIA1/GRIA2/GRIA4/GRIK1/GRIK2/GRIK3/GRIK5/GRIN1/GRIN2A/GRIN2C/GRIN2D/GRIN3A/GRIP1/GRM1/GRM2/GRM3/GRM5/GRM6/GRM…	125	synaptic signaling
CC	GO:0045202	synapse	134/277	233/1499	1.64849e-50	1.45617e-48	7.46161e-49	ACTN2/ADD2/ADD3/ANK1/ANK2/ANK3/ARC/ATP1A1/ATP1A2/ATP2A2/ATP2B1/ATP2B2/BSN/CACNA1B/CACNA1C/CACNG2/CACNG8/CADPS2/CALM1/CAMK2A/CAP2/CDH9/CDKL5/CHRNA4/CHRNB2/CNTN2/CPT1C/CTTNBP2/DGKI/DLG1/DLG2/DLG3/DLG5/DLGAP1/DLGAP2/DLGAP3/DLGAP4/DMD/EPB41L3/ERC1/ERC2/FBXO45/FMR1/FXR1/GABBR1/GABBR2/GABRB1/GABRB2/GABRB3/GAD1/GAD2/GAP43/GLRA2/GPHN/GRIA1/GRIA2/GRIA4/GRIK1/GRIK2/GRIK3/GRIK5/GRIN1/GRIN2A/GRIN2C/GRIN2D/GR…	134	synaptic signaling
CC	GO:0031224	intrinsic component of membrane	157/277	323/1499	6.17023e-48	4.08778e-46	2.09463e-46	ADCY1/ADCY3/ADCY5/ADCY9/ASTN2/ATP1A1/ATP1A2/ATP1B1/ATP2A2/ATP2B1/ATP2B2/ATP2B3/ATP2B4/B4GALNT1/BNIP1/CACNA1A/CACNA1B/CACNA1C/CACNA1D/CACNA1E/CACNA1G/CACNA1H/CACNA1I/CACNA2D1/CACNA2D2/CACNA2D3/CACNA2D4/CACNB1/CACNB3/CACNB4/CACNG1/CACNG2/CACNG3/CACNG4/CACNG7/CACNG8/CALM1/CDH10/CDH9/CHRNA4/CHRNB2/CNTN1/CNTN2/CNTN3/CNTN4/CNTNAP2/CPT1C/CRHR1/CSMD1/CSMD3/DLG1/DLG2/DLG3/GABBR1/GABBR2/GABRB1/GABRB2/GABRB…	157	synaptic signaling
CC	GO:0044459	plasma membrane part	154/277	319/1499	3.67659e-46	1.94859e-44	9.98483e-45	ADCY1/ADCY3/ADCY9/ADD2/AMOTL1/ANK1/ANK2/ANK3/ARC/ATP1A1/ATP1A2/ATP1B1/ATP2A2/ATP2B1/ATP2B2/ATP2B3/ATP2B4/CACNA1A/CACNA1B/CACNA1C/CACNA1D/CACNA1E/CACNA1G/CACNA1H/CACNA1I/CACNA2D1/CACNA2D2/CACNA2D4/CACNB1/CACNB3/CACNB4/CACNG1/CACNG2/CACNG3/CACNG4/CACNG7/CACNG8/CADPS2/CAMK2A/CDH9/CDKL5/CHRNA4/CHRNB2/CNTN2/CNTNAP2/CPT1C/CRHR1/DGKI/DLG1/DLG2/DLG3/DLG5/DLGAP1/DLGAP2/DLGAP3/DMD/EPB41L3/ERC1/ERC2/FBXO45/…	154	synaptic signaling
BP	GO:0048584	positive regulation of response to stimulus	123/332	250/1488	1.57981e-25	3.52456e-22	1.45343e-22	ABL1/ACTB/ACVR1B/AKT1/AKT3/APBB1/AR/BAG6/BCL2/BDNF/BIRC3/BMPR2/BST2/BTRC/CDH2/CEBPG/CHGA/CREBBP/CSF1/CSNK1E/CSNK2A1/CTNNB1/DAB2IP/DLL1/DVL3/EGFR/EP300/ERBB4/FBXW11/FERMT1/FOXO3/GRB2/GSK3A/GSK3B/HGF/HIF1A/HSP90AB1/HTT/IKBKB/IL17RA/IL1RL1/IL3/INSR/ITGA5/ITGAV/JAG1/JUN/JUP/KDR/KIDINS220/KIT/KRAS/LMO3/LRP6/MAP2K1/MAP2K7/MAP3K5/MAPK1/MAPK14/MAPK8/MAPK8IP1/MAPK8IP3/MCL1/MEF2C/MEN1/MINK1/MTOR/MYB/MYCN/N…	123	phosphorylation
BP	GO:0010562	positive regulation of phosphorus metabolic process	83/332	139/1488	6.63611e-24	4.18582e-21	1.72611e-21	ABL1/ACVR1B/AKAP9/AKT1/AMBRA1/AR/BCL2/BMPR2/CAMKK2/CDH2/CHGA/CSF1/CTNNB1/DAB2IP/DVL3/EGFR/EGR1/ERBB4/GSK3A/HGF/HIF1A/HSP90AB1/IFNA10/IL3/INSR/ITGA5/ITGAV/JUN/KCTD20/KDR/KIDINS220/KIT/KRAS/LRP8/MAP2K1/MAP2K7/MAP3K5/MAPK1/MAPK14/MAPK8IP1/MAPK8IP3/MAPT/MARK2/MEF2C/MINK1/MTOR/NAB2/NDRG4/NF1/NOTCH1/NTRK2/NTRK3/OSBPL8/PDGFD/PDGFRA/PFKFB2/PIK3CA/PIK3R4/PINK1/PPP2CA/PPP2R5D/PRKD1/PROX1/PSEN1/PTEN/PTGS2/P…	83	phosphorylation
BP	GO:0045937	positive regulation of phosphate metabolic process	83/332	139/1488	6.63611e-24	4.18582e-21	1.72611e-21	ABL1/ACVR1B/AKAP9/AKT1/AMBRA1/AR/BCL2/BMPR2/CAMKK2/CDH2/CHGA/CSF1/CTNNB1/DAB2IP/DVL3/EGFR/EGR1/ERBB4/GSK3A/HGF/HIF1A/HSP90AB1/IFNA10/IL3/INSR/ITGA5/ITGAV/JUN/KCTD20/KDR/KIDINS220/KIT/KRAS/LRP8/MAP2K1/MAP2K7/MAP3K5/MAPK1/MAPK14/MAPK8IP1/MAPK8IP3/MAPT/MARK2/MEF2C/MINK1/MTOR/NAB2/NDRG4/NF1/NOTCH1/NTRK2/NTRK3/OSBPL8/PDGFD/PDGFRA/PFKFB2/PIK3CA/PIK3R4/PINK1/PPP2CA/PPP2R5D/PRKD1/PROX1/PSEN1/PTEN/PTGS2/P…	83	phosphorylation
BP	GO:0042327	positive regulation of phosphorylation	78/332	126/1488	7.50482e-24	4.18582e-21	1.72611e-21	ABL1/ACVR1B/AKAP9/AKT1/AMBRA1/AR/BCL2/BMPR2/CAMKK2/CDH2/CSF1/CTNNB1/DAB2IP/DVL3/EGFR/EGR1/ERBB4/GSK3A/HGF/HIF1A/HSP90AB1/IFNA10/IL3/INSR/ITGA5/ITGAV/JUN/KCTD20/KDR/KIDINS220/KIT/KRAS/LRP8/MAP2K1/MAP2K7/MAP3K5/MAPK1/MAPK14/MAPK8IP1/MAPK8IP3/MAPT/MARK2/MINK1/MTOR/NAB2/NDRG4/NOTCH1/NTRK2/NTRK3/OSBPL8/PDGFD/PDGFRA/PFKFB2/PIK3CA/PIK3R4/PINK1/PPP2CA/PRKD1/PROX1/PSEN1/PTEN/PTGS2/PTPN11/RAPGEF2/RELN/RICT…	78	phosphorylation
BP	GO:0009966	regulation of signal transduction	159/332	386/1488	2.71145e-23	1.11123e-20	4.58238e-21	ABL1/ACVR1B/AKT1/AKT3/ANGPTL3/APC2/AR/BCL2/BCR/BDNF/BIRC3/BIRC6/BMPR2/BST2/BTRC/CBLB/CDH2/CHGA/CREBBP/CRTC3/CSF1/CSNK1E/CSNK2A1/CTNNB1/CTNND1/CTNND2/DAB2IP/DLL1/DLX1/DLX2/DTX1/DVL3/DYRK1A/EGFR/EGR1/EP300/EPS15L1/ERBB4/FARP1/FBXW11/FERMT1/FGF14/FOXO3/GLI3/GRB2/GSK3A/GSK3B/HGF/HGS/HIF1A/HSP90AB1/HTT/IFNA10/IGF1R/IKBKB/IL1RL1/IL27/IL3/INSR/ITGA5/ITGAV/JAG1/JPH3/JUN/JUP/KDR/KIDINS220/KIT/KRAS/LMO3/LR…	159	phosphorylation
CC	GO:0000139	Golgi membrane	6/37	45/1499	0.000601065	0.0341628	0.0299236	AP1G1/AP1M1/CBFA2T3/CUX2/ICA1/RAB2A	6	organelle membranes
CC	GO:0005765	lysosomal membrane	4/37	20/1499	0.00114888	0.0341628	0.0299236	AP1G1/AP1M1/AP2S1/RAB2A	4	organelle membranes
CC	GO:0030136	clathrin-coated vesicle	4/37	20/1499	0.00114888	0.0341628	0.0299236	AP1G1/AP1M1/AP2S1/SNAP91	4	organelle membranes
CC	GO:0098852	lytic vacuole membrane	4/37	20/1499	0.00114888	0.0341628	0.0299236	AP1G1/AP1M1/AP2S1/RAB2A	4	organelle membranes
CC	GO:0030135	coated vesicle	4/37	22/1499	0.0016741	0.0341628	0.0299236	AP1G1/AP1M1/AP2S1/SNAP91	4	organelle membranes
